# Spatial distribution of the proteome in human body and cancers

**DOI:** 10.1101/2025.02.14.638212

**Authors:** Liang Yue, Wenhao Jiang, Sainan Li, Meng Luo, Ning Fan, Xiaolu Zhan, Kexin Chen, Tian Lu, Fang Guo, Dongwei Li, Weigang Ge, Zongxiang Nie, Mengge Lyu, A Jun, Yingrui Wang, Yingdan Chen, Zhenhai Fu, Nan Xiang, Lu Li, Fengchao Yu, Guo Ci Teo, Alexey I Nesvizhskii, Meng Wang, Michael P. Snyder, Ben Collins, Ruedi Aebersold, Fei Xu, Yi Zhu, Tong Liu, Yan Li, Tiannan Guo

## Abstract

A comprehensive spatial distribution of the proteome in human body and cancers is fundamental for understanding human biology and diseases including cancers. Here, we present an anatomically resolved human proteome derived from 1781 benign and malignant samples from 58 major tissue types encompassing 251 specific tissues and 25 carcinomas. Based on a spectral library covering over 75% of the human protein-coding genes with 208 understudied and 82 missing proteins characterized, we quantified over 13,000 proteins in these samples using data-independent acquisition proteomics. This data resource presents the so far most comprehensive quantitative proteomic landscape of human tissues and common carcinomas. It allows systematic evaluation of tissue-specific drug responses, identification of drug candidates that may be repurposed as antineoplastics, and discovery of novel targets for anticancer therapy. This resource, available as an online knowledgebase, refines our knowledge of spatial distribution of the human proteome and tumor-specific protein modulation.
