## Supplementary material for "Spatial distribution of the proteome in human body and cancers": Table S1

### Sheet: Normal
Patient_ID	Age	Gender	Disease	Sample_type
DL_1	62	Male	Bronchial asthma	FFPE Autopsy
DL_2	84	Female	Pulmonary infection	FFPE Autopsy
DL_3	67	Male	Lung cancer	FFPE Autopsy
DL_4	51	Female	Breast cancer	FFPE Autopsy
DL_7	70	Female	Lung cancer	FFPE Autopsy
JD_1	91	Female	Double lung pneumonia	FFPE Autopsy
JD_2	93	Female	Multiple organ failure	FFPE Autopsy
JD_3	89	Male	Lung infection	FFPE Autopsy
JD_4	91	Male	Sudden death	FFPE Autopsy
WL_1	28	Female	Healthy	Body fluid
WL_2	28	Female	Healthy	Body fluid
WL_3	25	Female	Healthy	Body fluid,hair,nail
WL_4	28	Male	Healthy	Body fluid
WL_5	25	Female	Healthy	Body fluid
WL_6	38	Male	Healthy	Body fluid
WL_7	29	Male	Healthy	Body fluid
WL_8	24	Male	Healthy	Body fluid,hair,nail
EX_TE_1		Male		FFPE Surgical excision
EX_TE_2		Male		FFPE Surgical excision
EX_TE_3		Male		FFPE Surgical excision
EX_TE_4		Male		FFPE Surgical excision
EX_LI		Male		FFPE Surgical excision
EX_TH		Male		FFPE Surgical excision
EX_PR_1		Male		FFPE Surgical excision
EX_PR_2		Male		FFPE Surgical excision
EX_PR_3		Male		FFPE Surgical excision
EX_OV_1		Female		FFPE Surgical excision
EX_OV_2		Female		FFPE Surgical excision
EX_OV_3		Female		FFPE Surgical excision
EX_KI_1				FFPE Surgical excision
EX_KI_2				FFPE Surgical excision
EX_KI_3				FFPE Surgical excision
EX_FE_1	8 weeks	Unknown	Abortion	Formalin fixed Autopsy
EX_FE_2	11 weeks	Unknown	Abortion	Formalin fixed Autopsy
EX_FE_3	12 weeks	Unknown	Abortion	Formalin fixed Autopsy
EX_FE_4	13 weeks	Unknown	Abortion	Formalin fixed Autopsy
EX_FE_5	11 weeks	Unknown	Abortion	Formalin fixed Autopsy
EX_FE_6	10 weeks	Unknown	Abortion	Formalin fixed Autopsy
EX_FE_7	10 weeks	Unknown	Abortion	Formalin fixed Autopsy
EX_FE_8	11 weeks	Unknown	Abortion	Formalin fixed Autopsy
EX_FE_9	9 weeks	Unknown	Abortion	Formalin fixed Autopsy

### Sheet: Carcinoma_patient_information
Age	Gender	tissue_name	anatomical_classification	DDA_lib_type	PatientID	Center
48	male	seminoma	testis	testis	PUH_CA 1	C1-HM
27	male	seminoma	testis	testis	PUH_CA 2	C1-HM
45	male	seminoma	testis	testis	PUH_CA 3	C1-HM
50	female	fallopian tube carcinoma	fallopian tube	FO	PUH_CA 4	C1-HM
47	female	fallopian tube carcinoma	fallopian tube	FO	PUH_CA 5	C1-HM
38	male	seminoma	testis	testis	PUH_CA 6	C1-HM
28	male	seminoma	testis	testis	PUH_CA 7	C1-HM
36	female	renal clear cell carcinoma	kidney	kidney	PUH_CA 8	C1-HM
50	male	tongue carcinoma	tongue	TON	PUH_CA 9	C1-HM
43	female	cholangiocarcinoma	gall bladder	GB	PUH_CA 10	C1-HM
74	female	cholangiocarcinoma	gall bladder	GB	PUH_CA 11	C1-HM
65	female	tongue carcinoma	tongue	TON	PUH_CA 12	C1-HM
56	female	fallopian tube carcinoma	fallopian tube	FO	PUH_CA 13	C1-HM
62	male	tongue carcinoma	tongue	TON	PUH_CA 14	C1-HM
66	male	penis carcinoma	penis	MO	PUH_CA 15	C1-HM
81	male	penis carcinoma	penis	MO	PUH_CA 16	C1-HM
65	male	renal clear cell carcinoma	kidney	kidney	PUH_CA 17	C1-HM
52	male	tongue carcinoma	tongue	TON	PUH_CA 18	C1-HM
73	male	penis carcinoma	penis	MO	PUH_CA 19	C1-HM
67	female	cholangiocarcinoma	gall bladder	GB	PUH_CA 20	C1-HM
51	female	leiomyosarcoma	muscle	muscle	PUH_CA 21	C1-HM
48	female	large intestine mucinous adenocarcinoma	large intestine	LAI	PUH_CA 22	C1-HM
41	male	cholangiocarcinoma	gall bladder	GB	PUH_CA 23	C1-HM
54	female	leiomyosarcoma	muscle	muscle	PUH_CA 24	C1-HM
66	female	leiomyosarcoma	muscle	muscle	PUH_CA 25	C1-HM
55	male	tongue carcinoma	tongue	TON	PUH_CA 26	C1-HM
56	male	penis carcinoma	penis	MO	PUH_CA 27	C1-HM
57	female	fallopian tube carcinoma	fallopian tube	FO	PUH_CA 28	C1-HM
66	male	renal clear cell carcinoma	kidney	kidney	PUH_CA 29	C1-HM
54	male	renal clear cell carcinoma	kidney	kidney	PUH_CA 30	C1-HM
54	female	fallopian tube carcinoma	fallopian tube	FO	PUH_CA 31	C1-HM
65	male	tongue carcinoma	tongue	TON	PUH_CA 32	C1-HM
59	male	penis carcinoma	penis	MO	PUH_CA 33	C1-HM
71	male	renal clear cell carcinoma	kidney	kidney	PUH_CA 34	C1-HM
66	male	large intestine mucinous adenocarcinoma	large intestine	LAI	PUH_CA 35	C1-HM
82	male	penis carcinoma	penis	MO	PUH_CA 36	C1-HM
58	male	cholangiocarcinoma	gall bladder	GB	PUH_CA 37	C1-HM
61	female	large intestine mucinous adenocarcinoma	large intestine	LAI	PUH_CA 38	C1-HM
52	male	thymoma and thymic carcinoma	thymus	LTH	PUH_CA 39	C1-HM
64	female	lymphoma	lymph node	LN	PUH_CA 40	C1-HM
63	male	penis carcinoma	penis	MO	PUH_CA 41	C1-HM
63	female	fallopian tube carcinoma	fallopian tube	FO	PUH_CA 42	C1-HM
56	male	lymphoma	lymph node	LN	PUH_CA 43	C1-HM
62	male	penis carcinoma	penis	MO	PUH_CA 44	C1-HM
72	female	cholangiocarcinoma	gall bladder	GB	PUH_CA 45	C1-HM
68	female	tongue carcinoma	tongue	TON	PUH_CA 46	C1-HM
47	male	seminoma	testis	testis	PUH_CA 47	C1-HM
62	female	endometrial carcinoma	uterus	FO	PUH_CA 48	C1-HM
26	male	seminoma	testis	testis	PUH_CA 49	C1-HM
50	male	penis carcinoma	penis	MO	PUH_CA 50	C1-HM
58	female	endometrial carcinoma	uterus	FO	PUH_CA 51	C1-HM
53	female	thymoma and thymic carcinoma	thymus	LTH	PUH_CA 52	C1-HM
78	male	leiomyosarcoma	muscle	muscle	PUH_CA 53	C1-HM
83	male	penis carcinoma	penis	MO	PUH_CA 54	C1-HM
58	female	cholangiocarcinoma	gall bladder	GB	PUH_CA 55	C1-HM
36	male	seminoma	testis	testis	PUH_CA 56	C1-HM
69	male	penis carcinoma	penis	MO	PUH_CA 57	C1-HM
76	male	tongue carcinoma	tongue	TON	PUH_CA 58	C1-HM
60	female	endometrial carcinoma	uterus	FO	PUH_CA 59	C1-HM
69	male	esophagus carcinoma	esophagus	ESO	PUH_CA 60	C1-HM
64	male	hepatocellular carcinoma	liver	liver	PUH_CA 61	C1-HM
67	male	tongue carcinoma	tongue	TON	PUH_CA 62	C1-HM
60	female	fallopian tube carcinoma	fallopian tube	FO	PUH_CA 63	C1-HM
81	male	tongue carcinoma	tongue	TON	PUH_CA 64	C1-HM
66	female	large intestine mucinous adenocarcinoma	large intestine	LAI	PUH_CA 65	C1-HM
49	female	hepatocellular carcinoma	liver	liver	PUH_CA 66	C1-HM
68	female	cholangiocarcinoma	gall bladder	GB	PUH_CA 67	C1-HM
81	male	penis carcinoma	penis	MO	PUH_CA 68	C1-HM
62	female	endometrial carcinoma	uterus	FO	PUH_CA 69	C1-HM
67	male	penis carcinoma	penis	MO	PUH_CA 70	C1-HM
56	female	gallbladder carcinoma	gall bladder	GB	PUH_CA 71	C1-HM
41	male	tongue carcinoma	tongue	TON	PUH_CA 72	C1-HM
38	male	seminoma	testis	testis	PUH_CA 73	C1-HM
68	male	tongue carcinoma	tongue	TON	PUH_CA 74	C1-HM
68	female	leiomyosarcoma	muscle	muscle	PUH_CA 75	C1-HM
72	male	tongue carcinoma	tongue	TON	PUH_CA 76	C1-HM
57	male	renal clear cell carcinoma	kidney	kidney	PUH_CA 77	C1-HM
55	female	leiomyosarcoma	muscle	muscle	PUH_CA 78	C1-HM
53	female	endometrial carcinoma	uterus	FO	PUH_CA 79	C1-HM
41	female	fallopian tube carcinoma	fallopian tube	FO	PUH_CA 80	C1-HM
64	male	renal clear cell carcinoma	kidney	kidney	PUH_CA 81	C1-HM
58	female	endometrial carcinoma	uterus	FO	PUH_CA 82	C1-HM
63	female	cholangiocarcinoma	gall bladder	GB	PUH_CA 83	C1-HM
56	female	endometrial carcinoma	uterus	FO	PUH_CA 84	C1-HM
57	male	renal clear cell carcinoma	kidney	kidney	PUH_CA 85	C1-HM
71	male	rhabdomyosarcoma	muscle	muscle	PUH_CA 86	C1-HM
43	female	endometrial carcinoma	uterus	FO	PUH_CA 87	C1-HM
74	female	tongue carcinoma	tongue	TON	PUH_CA 88	C1-HM
57	male	lymphoma	lymph node	LN	PUH_CA 89	C1-HM
55	female	endometrial carcinoma	uterus	FO	PUH_CA 90	C1-HM
49	male	penis carcinoma	penis	MO	PUH_CA 91	C1-HM
64	male	esophagus carcinoma	esophagus	ESO	PUH_CA 92	C1-HM
55	male	large intestine mucinous adenocarcinoma	large intestine	LAI	PUH_CA 93	C1-HM
57	female	fallopian tube carcinoma	fallopian tube	FO	PUH_CA 94	C1-HM
37	male	lymphoma	lymph node	LN	PUH_CA 95	C1-HM
52	male	lymphoma	lymph node	LN	PUH_CA 96	C1-HM
26	male	seminoma	testis	testis	PUH_CA 97	C1-HM
58	female	endometrial carcinoma	uterus	FO	PUH_CA 98	C1-HM
54	female	endometrial carcinoma	uterus	FO	PUH_CA 99	C1-HM
69	female	lymphoma	lymph node	LN	PUH_CA 100	C1-HM
49	female	leiomyosarcoma	muscle	muscle	PUH_CA 101	C1-HM
43	male	thymoma and thymic carcinoma	thymus	LTH	PUH_CA 102	C1-HM
62	female	endometrial carcinoma	uterus	FO	PUH_CA 103	C1-HM
70	male	hepatocellular carcinoma	liver	liver	PUH_CA 104	C1-HM
64	male	lymphoma	lymph node	LN	PUH_CA 105	C1-HM
58	male	esophagus carcinoma	esophagus	ESO	PUH_CA 106	C1-HM
75	male	gallbladder carcinoma	gall bladder	GB	PUH_CA 107	C1-HM
66	female	endometrial carcinoma	uterus	FO	PUH_CA 108	C1-HM
52	female	endometrial carcinoma	uterus	FO	PUH_CA 109	C1-HM
50	male	hepatocellular carcinoma	liver	liver	PUH_CA 110	C1-HM
59	female	endometrial carcinoma	uterus	FO	PUH_CA 111	C1-HM
66	female	breast lobular carcinoma	mammary gland	MAG	PUH_CA 112	C1-HM
38	female	breast lobular carcinoma	mammary gland	MAG	PUH_CA 113	C1-HM
58	female	lymphoma	lymph node	LN	PUH_CA 114	C1-HM
54	female	breast lobular carcinoma	mammary gland	MAG	PUH_CA 115	C1-HM
70	male	gastric adenocarcinoma	stomach	stomach	PUH_CA 116	C1-HM
65	male	gastric adenocarcinoma	stomach	stomach	PUH_CA 117	C1-HM
52	male	gastric adenocarcinoma	stomach	stomach	PUH_CA 118	C1-HM
70	female	gastric adenocarcinoma	stomach	stomach	PUH_CA 119	C1-HM
55	male	gastric adenocarcinoma	stomach	stomach	PUH_CA 120	C1-HM
60	male	gastric adenocarcinoma	stomach	stomach	PUH_CA 121	C1-HM
53	male	gastric adenocarcinoma	stomach	stomach	PUH_CA 122	C1-HM
68	male	gastric adenocarcinoma	stomach	stomach	PUH_CA 123	C1-HM
60	male	hepatocellular carcinoma	liver	liver	PUH_CA 124	C1-HM
63	male	gastric adenocarcinoma	stomach	stomach	PUH_CA 125	C1-HM
73	male	penis carcinoma	penis	MO	PUH_CA 126	C1-HM
69	male	gastric adenocarcinoma	stomach	stomach	PUH_CA 127	C1-HM
54	male	laryngocarcinoma	throat	THR	PUH_CA 128	C1-HM
55	male	large intestine mucinous adenocarcinoma	large intestine	LAI	PUH_CA 129	C1-HM
62	female	endometrial carcinoma	uterus	FO	PUH_CA 130	C1-HM
60	male	laryngocarcinoma	throat	THR	PUH_CA 131	C1-HM
69	male	laryngocarcinoma	throat	THR	PUH_CA 132	C1-HM
38	male	leiomyosarcoma	muscle	muscle	PUH_CA 133	C1-HM
50	male	tongue carcinoma	tongue	TON	PUH_CA 134	C1-HM
80	female	large intestine mucinous adenocarcinoma	large intestine	LAI	PUH_CA 135	C1-HM
71	male	gastric adenocarcinoma	stomach	stomach	PUH_CA 136	C1-HM
81	male	penis carcinoma	penis	MO	PUH_CA 137	C1-HM
29	male	seminoma	testis	testis	PUH_CA 138	C1-HM
50	female	large intestine mucinous adenocarcinoma	large intestine	LAI	PUH_CA 139	C1-HM
53	male	gastric adenocarcinoma	stomach	stomach	PUH_CA 140	C1-HM
59	male	hepatocellular carcinoma	liver	liver	PUH_CA 141	C1-HM
55	male	gastric adenocarcinoma	stomach	stomach	PUH_CA 142	C1-HM
51	female	cholangiocarcinoma	gall bladder	GB	PUH_CA 143	C1-HM
78	male	laryngocarcinoma	throat	THR	PUH_CA 144	C1-HM
65	female	leiomyosarcoma	muscle	muscle	PUH_CA 145	C1-HM
52	female	lymphoma	lymph node	LN	PUH_CA 146	C1-HM
54	female	endometrial carcinoma	uterus	FO	PUH_CA 147	C1-HM
71	male	gastric adenocarcinoma	stomach	stomach	PUH_CA 148	C1-HM
69	female	gastric adenocarcinoma	stomach	stomach	PUH_CA 149	C1-HM
40	male	hepatocellular carcinoma	liver	liver	PUH_CA 150	C1-HM
64	male	gastric adenocarcinoma	stomach	stomach	PUH_CA 151	C1-HM
67	female	pancreatic carcinoma	pancreas	pancreas	PUH_CA 152	C1-HM
42	female	breast lobular carcinoma	mammary gland	MAG	PUH_CA 153	C1-HM
71	female	gastric adenocarcinoma	stomach	stomach	PUH_CA 154	C1-HM
77	female	gastric adenocarcinoma	stomach	stomach	PUH_CA 155	C1-HM
72	male	hepatocellular carcinoma	liver	liver	PUH_CA 156	C1-HM
64	male	pancreatic carcinoma	pancreas	pancreas	PUH_CA 157	C1-HM
68	male	gastric adenocarcinoma	stomach	stomach	PUH_CA 158	C1-HM
38	male	large intestine mucinous adenocarcinoma	large intestine	LAI	PUH_CA 159	C1-HM
71	female	laryngocarcinoma	throat	THR	PUH_CA 160	C1-HM
58	female	hepatocellular carcinoma	liver	liver	PUH_CA 161	C1-HM
50	female	breast lobular carcinoma	mammary gland	MAG	PUH_CA 162	C1-HM
56	female	breast lobular carcinoma	mammary gland	MAG	PUH_CA 163	C1-HM
63	male	laryngocarcinoma	throat	THR	PUH_CA 164	C1-HM
67	female	breast lobular carcinoma	mammary gland	MAG	PUH_CA 165	C1-HM
67	female	fallopian tube carcinoma	fallopian tube	FO	PUH_CA 166	C1-HM
54	male	penis carcinoma	penis	MO	PUH_CA 167	C1-HM
65	female	pancreatic carcinoma	pancreas	pancreas	PUH_CA 168	C1-HM
62	female	laryngocarcinoma	throat	THR	PUH_CA 169	C1-HM
49	female	pancreatic carcinoma	pancreas	pancreas	PUH_CA 170	C1-HM
72	female	pancreatic carcinoma	pancreas	pancreas	PUH_CA 171	C1-HM
48	female	fallopian tube carcinoma	fallopian tube	FO	PUH_CA 172	C1-HM
63	female	breast lobular carcinoma	mammary gland	MAG	PUH_CA 173	C1-HM
38	female	cervical carcinoma	uterus	FO	PUH_CA 174	C1-HM
34	female	cervical carcinoma	uterus	FO	PUH_CA 175	C1-HM
68	male	gastrointestinal stromal tumors	small intestine	jejunum	PUH_CA 176	C1-HM
48	female	cervical carcinoma	uterus	FO	PUH_CA 177	C1-HM
63	female	cervical carcinoma	uterus	FO	PUH_CA 178	C1-HM
76	female	breast lobular carcinoma	mammary gland	MAG	PUH_CA 179	C1-HM
65	male	esophagus carcinoma	esophagus	ESO	PUH_CA 180	C1-HM
51	female	cervical carcinoma	uterus	FO	PUH_CA 181	C1-HM
70	female	laryngocarcinoma	throat	THR	PUH_CA 182	C1-HM
70	female	tongue carcinoma	tongue	TON	PUH_CA 183	C1-HM
48	female	cervical carcinoma	uterus	FO	PUH_CA 184	C1-HM
50	male	esophagus carcinoma	esophagus	ESO	PUH_CA 185	C1-HM
57	male	esophagus carcinoma	esophagus	ESO	PUH_CA 186	C1-HM
58	male	esophagus carcinoma	esophagus	ESO	PUH_CA 187	C1-HM
54	male	laryngocarcinoma	throat	THR	PUH_CA 188	C1-HM
74	male	esophagus carcinoma	esophagus	ESO	PUH_CA 189	C1-HM
53	female	breast lobular carcinoma	mammary gland	MAG	PUH_CA 190	C1-HM
64	male	esophagus carcinoma	esophagus	ESO	PUH_CA 191	C1-HM
59	female	breast lobular carcinoma	mammary gland	MAG	PUH_CA 192	C1-HM
53	female	fallopian tube carcinoma	fallopian tube	FO	PUH_CA 193	C1-HM
50	female	breast lobular carcinoma	mammary gland	MAG	PUH_CA 194	C1-HM
61	female	breast lobular carcinoma	mammary gland	MAG	PUH_CA 195	C1-HM
53	female	ovarian carcinoma	ovary	ovary	PUH_CA 196	C1-HM
67	female	breast lobular carcinoma	mammary gland	MAG	PUH_CA 197	C1-HM
43	male	pancreatic carcinoma	pancreas	pancreas	PUH_CA 198	C1-HM
74	male	large intestine mucinous adenocarcinoma	large intestine	LAI	PUH_CA 199	C1-HM
65	female	laryngocarcinoma	throat	THR	PUH_CA 200	C1-HM
71	male	leiomyosarcoma	muscle	muscle	PUH_CA 201	C1-HM
47	female	ovarian carcinoma	ovary	ovary	PUH_CA 202	C1-HM
61	female	cervical carcinoma	uterus	FO	PUH_CA 203	C1-HM
27	male	seminoma	testis	testis	PUH_CA 204	C1-HM
54	female	breast lobular carcinoma	mammary gland	MAG	PUH_CA 205	C1-HM
72	male	gastrointestinal stromal tumors	small intestine	jejunum	PUH_CA 206	C1-HM
53	male	laryngocarcinoma	throat	THR	PUH_CA 207	C1-HM
61	male	lymphoma	lymph node	LN	PUH_CA 208	C1-HM
43	male	large intestine mucinous adenocarcinoma	large intestine	LAI	PUH_CA 209	C1-HM
58	female	cervical carcinoma	uterus	FO	PUH_CA 210	C1-HM
53	female	leiomyosarcoma	muscle	muscle	PUH_CA 211	C1-HM
59	female	breast lobular carcinoma	mammary gland	MAG	PUH_CA 212	C1-HM
73	male	gastrointestinal stromal tumors	small intestine	jejunum	PUH_CA 213	C1-HM
64	male	hepatocellular carcinoma	liver	liver	PUH_CA 214	C1-HM
63	male	cholangiocarcinoma	gall bladder	GB	PUH_CA 215	C1-HM
58	male	large intestine mucinous adenocarcinoma	large intestine	LAI	PUH_CA 216	C1-HM
49	female	endometrial carcinoma	uterus	FO	PUH_CA 217	C1-HM
57	female	ovarian carcinoma	ovary	ovary	PUH_CA 218	C1-HM
57	female	fallopian tube carcinoma	fallopian tube	FO	PUH_CA 219	C1-HM
86	male	laryngocarcinoma	throat	THR	PUH_CA 220	C1-HM
68	female	gastrointestinal stromal tumors	small intestine	jejunum	PUH_CA 221	C1-HM
64	female	ovarian carcinoma	ovary	ovary	PUH_CA 222	C1-HM
69	male	large intestine mucinous adenocarcinoma	large intestine	LAI	PUH_CA 223	C1-HM
67	female	breast lobular carcinoma	mammary gland	MAG	PUH_CA 224	C1-HM
47	female	ovarian carcinoma	ovary	ovary	PUH_CA 225	C1-HM
64	female	breast lobular carcinoma	mammary gland	MAG	PUH_CA 226	C1-HM
62	male	lymphoma	lymph node	LN	PUH_CA 227	C1-HM
59	female	ovarian carcinoma	ovary	ovary	PUH_CA 228	C1-HM
63	female	breast lobular carcinoma	mammary gland	MAG	PUH_CA 229	C1-HM
64	female	large intestine mucinous adenocarcinoma	large intestine	LAI	PUH_CA 230	C1-HM
75	male	lymphoma	lymph node	LN	PUH_CA 231	C1-HM
56	female	lung adenocarcinoma	lung	lung	PUH_CA 232	C1-HM
50	male	lung adenocarcinoma	lung	lung	PUH_CA 233	C1-HM
60	male	lymphoma	lymph node	LN	PUH_CA 234	C1-HM
59	male	large intestine mucinous adenocarcinoma	large intestine	LAI	PUH_CA 235	C1-HM
46	female	lung adenocarcinoma	lung	lung	PUH_CA 236	C1-HM
63	female	ovarian carcinoma	ovary	ovary	PUH_CA 237	C1-HM
49	female	ovarian carcinoma	ovary	ovary	PUH_CA 238	C1-HM
66	female	tongue carcinoma	tongue	TON	PUH_CA 239	C1-HM
62	female	gastrointestinal stromal tumors	small intestine	jejunum	PUH_CA 240	C1-HM
46	male	large intestine mucinous adenocarcinoma	large intestine	LAI	PUH_CA 241	C1-HM
57	female	cervical carcinoma	uterus	FO	PUH_CA 242	C1-HM
57	female	ovarian carcinoma	ovary	ovary	PUH_CA 243	C1-HM
54	female	cervical carcinoma	uterus	FO	PUH_CA 244	C1-HM
51	female	ovarian carcinoma	ovary	ovary	PUH_CA 245	C1-HM
68	female	cervical carcinoma	uterus	FO	PUH_CA 246	C1-HM
67	male	esophagus carcinoma	esophagus	ESO	PUH_CA 247	C1-HM
80	female	lung adenocarcinoma	lung	lung	PUH_CA 248	C1-HM
60	female	cervical carcinoma	uterus	FO	PUH_CA 249	C1-HM
67	female	laryngocarcinoma	throat	THR	PUH_CA 250	C1-HM
60	female	lung adenocarcinoma	lung	lung	PUH_CA 251	C1-HM
63	female	breast lobular carcinoma	mammary gland	MAG	PUH_CA 252	C1-HM
38	female	large intestine mucinous adenocarcinoma	large intestine	LAI	PUH_CA 253	C1-HM
72	male	lung adenocarcinoma	lung	lung	PUH_CA 254	C1-HM
52	female	gastrointestinal stromal tumors	small intestine	jejunum	PUH_CA 255	C1-HM
55	male	laryngocarcinoma	throat	THR	PUH_CA 256	C1-HM
70	female	gastrointestinal stromal tumors	small intestine	jejunum	PUH_CA 257	C1-HM
75	male	lung adenocarcinoma	lung	lung	PUH_CA 258	C1-HM
66	male	laryngocarcinoma	throat	THR	PUH_CA 259	C1-HM
44	female	tongue carcinoma	tongue	TON	PUH_CA 260	C1-HM
51	female	breast lobular carcinoma	mammary gland	MAG	PUH_CA 261	C1-HM
54	female	leiomyosarcoma	muscle	muscle	PUH_CA 262	C1-HM
51	male	renal clear cell carcinoma	kidney	kidney	PUH_CA 263	C1-HM
59	female	ovarian carcinoma	ovary	ovary	PUH_CA 264	C1-HM
58	female	ovarian carcinoma	ovary	ovary	PUH_CA 265	C1-HM
61	male	laryngocarcinoma	throat	THR	PUH_CA 266	C1-HM
44	female	ovarian carcinoma	ovary	ovary	PUH_CA 267	C1-HM
55	female	ovarian carcinoma	ovary	ovary	PUH_CA 268	C1-HM
40	female	cervical carcinoma	uterus	FO	PUH_CA 269	C1-HM
31	male	seminoma	testis	testis	PUH_CA 270	C1-HM
51	male	gastrointestinal stromal tumors	small intestine	jejunum	PUH_CA 271	C1-HM
64	female	lung adenocarcinoma	lung	lung	PUH_CA 272	C1-HM
65	male	large intestine mucinous adenocarcinoma	large intestine	LAI	PUH_CA 273	C1-HM
70	male	large intestine mucinous adenocarcinoma	large intestine	LAI	PUH_CA 274	C1-HM
61	female	leiomyosarcoma	muscle	muscle	PUH_CA 275	C1-HM
51	female	pancreatic carcinoma	pancreas	pancreas	PUH_CA 276	C1-HM
65	female	lymphoma	lymph node	LN	PUH_CA 277	C1-HM
64	female	lung adenocarcinoma	lung	lung	PUH_CA 278	C1-HM
51	female	ovarian carcinoma	ovary	ovary	PUH_CA 279	C1-HM
60	female	ovarian carcinoma	ovary	ovary	PUH_CA 280	C1-HM
66	female	gastrointestinal stromal tumors	small intestine	jejunum	PUH_CA 281	C1-HM
63	male	esophagus carcinoma	esophagus	ESO	PUH_CA 282	C1-HM
41	female	lung adenocarcinoma	lung	lung	PUH_CA 283	C1-HM
49	female	ovarian carcinoma	ovary	ovary	PUH_CA 284	C1-HM
69	male	lung adenocarcinoma	lung	lung	PUH_CA 285	C1-HM
50	female	cervical carcinoma	uterus	FO	PUH_CA 286	C1-HM
43	male	hepatocellular carcinoma	liver	liver	PUH_CA 287	C1-HM
52	male	gastrointestinal stromal tumors	small intestine	jejunum	PUH_CA 288	C1-HM
45	female	cervical carcinoma	uterus	FO	PUH_CA 289	C1-HM
47	male	gastrointestinal stromal tumors	small intestine	jejunum	PUH_CA 290	C1-HM
60	female	lung adenocarcinoma	lung	lung	PUH_CA 291	C1-HM
50	female	breast duct carcinoma	mammary gland	MAG	PUH_CA 292	C1-HM
53	male	pancreatic carcinoma	pancreas	pancreas	PUH_CA 293	C1-HM
48	female	breast duct carcinoma	mammary gland	MAG	PUH_CA 294	C1-HM
48	female	breast duct carcinoma	mammary gland	MAG	PUH_CA 295	C1-HM
57	female	cervical carcinoma	uterus	FO	PUH_CA 296	C1-HM
61	female	laryngocarcinoma	throat	THR	PUH_CA 297	C1-HM
51	female	ovarian carcinoma	ovary	ovary	PUH_CA 298	C1-HM
55	female	breast duct carcinoma	mammary gland	MAG	PUH_CA 299	C1-HM
70	female	breast duct carcinoma	mammary gland	MAG	PUH_CA 300	C1-HM
64	female	pancreatic carcinoma	pancreas	pancreas	PUH_CA 301	C1-HM
41	female	leiomyosarcoma	muscle	muscle	PUH_CA 302	C1-HM
70	male	lung adenocarcinoma	lung	lung	PUH_CA 303	C1-HM
36	female	breast duct carcinoma	mammary gland	MAG	PUH_CA 304	C1-HM
79	female	large intestine mucinous adenocarcinoma	large intestine	LAI	PUH_CA 305	C1-HM
48	female	breast duct carcinoma	mammary gland	MAG	PUH_CA 306	C1-HM
55	female	lung adenocarcinoma	lung	lung	PUH_CA 307	C1-HM
60	male	esophagus carcinoma	esophagus	ESO	PUH_CA 308	C1-HM
58	female	cervical carcinoma	uterus	FO	PUH_CA 309	C1-HM
58	female	breast duct carcinoma	mammary gland	MAG	PUH_CA 310	C1-HM
59	female	breast duct carcinoma	mammary gland	MAG	PUH_CA 311	C1-HM
58	female	breast duct carcinoma	mammary gland	MAG	PUH_CA 312	C1-HM
63	male	pancreatic carcinoma	pancreas	pancreas	PUH_CA 313	C1-HM
53	female	ovarian carcinoma	ovary	ovary	PUH_CA 314	C1-HM
53	female	rectum adenocarcinoma	large intestine	LAI	PUH_CA 315	C1-HM
78	female	lung adenocarcinoma	lung	lung	PUH_CA 316	C1-HM
74	male	laryngocarcinoma	throat	THR	PUH_CA 317	C1-HM
62	male	rectum adenocarcinoma	large intestine	LAI	PUH_CA 318	C1-HM
54	female	breast duct carcinoma	mammary gland	MAG	PUH_CA 319	C1-HM
66	male	pancreatic carcinoma	pancreas	pancreas	PUH_CA 320	C1-HM
63	female	lung adenocarcinoma	lung	lung	PUH_CA 321	C1-HM
59	male	rectum adenocarcinoma	large intestine	LAI	PUH_CA 322	C1-HM
70	male	rectum adenocarcinoma	large intestine	LAI	PUH_CA 323	C1-HM
53	female	breast lobular carcinoma	mammary gland	MAG	PUH_CA 324	C1-HM
53	female	cervical carcinoma	uterus	FO	PUH_CA 325	C1-HM
55	female	pancreatic carcinoma	pancreas	pancreas	PUH_CA 326	C1-HM
62	male	esophagus carcinoma	esophagus	ESO	PUH_CA 327	C1-HM
66	male	rectum adenocarcinoma	large intestine	LAI	PUH_CA 328	C1-HM
39	female	cervical carcinoma	uterus	FO	PUH_CA 329	C1-HM
65	female	rectum adenocarcinoma	large intestine	LAI	PUH_CA 330	C1-HM
57	female	rectum adenocarcinoma	large intestine	LAI	PUH_CA 331	C1-HM
50	female	breast duct carcinoma	mammary gland	MAG	PUH_CA 332	C1-HM
64	male	rectum adenocarcinoma	large intestine	LAI	PUH_CA 333	C1-HM
64	male	esophagus carcinoma	esophagus	ESO	PUH_CA 334	C1-HM
62	female	lung adenocarcinoma	lung	lung	PUH_CA 335	C1-HM
50	male	renal clear cell carcinoma	kidney	kidney	PUH_CA 336	C1-HM
41	female	breast duct carcinoma	mammary gland	MAG	PUH_CA 337	C1-HM
78	male	rectum adenocarcinoma	large intestine	LAI	PUH_CA 338	C1-HM
49	male	laryngocarcinoma	throat	THR	PUH_CA 339	C1-HM
72	female	rectum adenocarcinoma	large intestine	LAI	PUH_CA 340	C1-HM
61	female	lung adenocarcinoma	lung	lung	PUH_CA 341	C1-HM
57	female	breast duct carcinoma	mammary gland	MAG	PUH_CA 342	C1-HM
66	male	gallbladder carcinoma	gall bladder	GB	PUH_CA 343	C1-HM
69	male	rectum adenocarcinoma	large intestine	LAI	PUH_CA 344	C1-HM
62	male	rectum adenocarcinoma	large intestine	LAI	PUH_CA 345	C1-HM
53	female	breast duct carcinoma	mammary gland	MAG	PUH_CA 346	C1-HM
69	female	ovarian carcinoma	ovary	ovary	PUH_CA 347	C1-HM
67	male	lung adenocarcinoma	lung	lung	PUH_CA 348	C1-HM
80	male	rectum adenocarcinoma	large intestine	LAI	PUH_CA 349	C1-HM
51	female	pancreatic carcinoma	pancreas	pancreas	PUH_CA 350	C1-HM
64	male	rectum adenocarcinoma	large intestine	LAI	PUH_CA 351	C1-HM
60	female	rectum adenocarcinoma	large intestine	LAI	PUH_CA 352	C1-HM
34	female	breast duct carcinoma	mammary gland	MAG	PUH_CA 353	C1-HM
44	female	breast duct carcinoma	mammary gland	MAG	PUH_CA 354	C1-HM
58	male	gallbladder carcinoma	gall bladder	GB	PUH_CA 355	C1-HM
78	female	renal clear cell carcinoma	kidney	kidney	PUH_CA 356	C1-HM
51	male	lung adenocarcinoma	lung	lung	PUH_CA 357	C1-HM
59	male	laryngocarcinoma	throat	THR	PUH_CA 358	C1-HM
67	female	breast duct carcinoma	mammary gland	MAG	PUH_CA 359	C1-HM
51	female	breast duct carcinoma	mammary gland	MAG	PUH_CA 360	C1-HM
62	female	breast duct carcinoma	mammary gland	MAG	PUH_CA 361	C1-HM
68	male	rectum adenocarcinoma	large intestine	LAI	PUH_CA 362	C1-HM
54	male	renal clear cell carcinoma	kidney	kidney	PUH_CA 363	C1-HM
56	female	breast lobular carcinoma	mammary gland	MAG	PUH_CA 364	C1-HM
77	female	pancreatic carcinoma	pancreas	pancreas	PUH_CA 365	C1-HM
83	male	rectum adenocarcinoma	large intestine	LAI	PUH_CA 366	C1-HM
49	female	breast duct carcinoma	mammary gland	MAG	PUH_CA 367	C1-HM
60	female	breast duct carcinoma	mammary gland	MAG	PUH_CA 368	C1-HM
59	male	rectum adenocarcinoma	large intestine	LAI	PUH_CA 369	C1-HM
55	female	ovarian carcinoma	ovary	ovary	PUH_CA 370	C1-HM
63	male	pancreatic carcinoma	pancreas	pancreas	PUH_CA 371	C1-HM
62	female	rectum adenocarcinoma	large intestine	LAI	PUH_CA 372	C1-HM
63	male	rectum adenocarcinoma	large intestine	LAI	PUH_CA 373	C1-HM
58	male	thymoma and thymic carcinoma	thymus	LTH	PUH_CA 374	C1-HM
56	female	rectum adenocarcinoma	large intestine	LAI	PUH_CA 375	C1-HM
63	female	rectum adenocarcinoma	large intestine	LAI	PUH_CA 376	C1-HM
55	male	prostate cacinoma	prostate	prostate	PUH_CA 377	C1-HM
50	male	gastric mixed carcinoma	stomach	stomach	PUH_CA 378	C1-HM
65	female	gallbladder carcinoma	gall bladder	GB	PUH_CA 379	C1-HM
59	female	diffuse large b-cell lymphoma	lymph node	LN	PUH_CA 380	C1-HM
54	female	pleomorphic rhabdomyosarcoma	muscle	muscle	PUH_CA 381	C1-HM
48	female	thyroid carcinoma	thyroid	thyroid	PUH_CA 382	C1-HM
57	male	esophagus carcinoma	esophagus	ESO	PUH_CA 383	C1-HM
51	male	large intestine adenocarcinoma	large intestine	LAI	PUH_CA 384	C1-HM
62	female	gastrointestinal stromal tumors	small intestine	jejunum	PUH_CA 385	C1-HM
53	female	renal clear cell carcinoma	kidney	kidney	PUH_CA 386	C1-HM
61	female	lung adenocarcinoma	lung	lung	PUH_CA 387	C1-HM
56	female	pancreatic carcinoma	pancreas	pancreas	PUH_CA 388	C1-HM
44	male	hepatocellular carcinoma	liver	liver	PUH_CA 389	C1-HM
64	male	prostate cacinoma	prostate	prostate	PUH_CA 390	C1-HM
43	male	seminoma	testis	testis	PUH_CA 391	C1-HM
52	male	gastric poorly cohesive carcinoma	stomach	stomach	PUH_CA 392	C1-HM
49	male	cholangiocarcinoma	gall bladder	GB	PUH_CA 393	C1-HM
55	male	diffuse large b-cell lymphoma	lymph node	LN	PUH_CA 394	C1-HM
61	male	pleomorphic rhabdomyosarcoma	muscle	muscle	PUH_CA 395	C1-HM
47	male	thyroid carcinoma	thyroid	thyroid	PUH_CA 396	C1-HM
68	male	esophagus carcinoma	esophagus	ESO	PUH_CA 397	C1-HM
61	female	large intestine adenocarcinoma	large intestine	LAI	PUH_CA 398	C1-HM
64	male	gastrointestinal stromal tumors	small intestine	jejunum	PUH_CA 399	C1-HM
51	female	renal clear cell carcinoma	kidney	kidney	PUH_CA 400	C1-HM
70	male	lung adenocarcinoma	lung	lung	PUH_CA 401	C1-HM
60	male	pancreatic carcinoma	pancreas	pancreas	PUH_CA 402	C1-HM
52	male	mixed hepatocyte-cholangiocarcinoma	liver	liver	PUH_CA 403	C1-HM
71	male	prostate cacinoma	prostate	prostate	PUH_CA 404	C1-HM
36	male	seminoma	testis	testis	PUH_CA 405	C1-HM
51	female	gastric poorly cohesive carcinoma	stomach	stomach	PUH_CA 406	C1-HM
71	male	gallbladder carcinoma	gall bladder	GB	PUH_CA 407	C1-HM
63	male	diffuse large b-cell lymphoma	lymph node	LN	PUH_CA 408	C1-HM
48	female	pleomorphic rhabdomyosarcoma	muscle	muscle	PUH_CA 409	C1-HM
55	female	thyroid carcinoma	thyroid	thyroid	PUH_CA 410	C1-HM
67	male	esophagus carcinoma	esophagus	ESO	PUH_CA 411	C1-HM
56	male	large intestine adenocarcinoma	large intestine	LAI	PUH_CA 412	C1-HM
61	female	gastrointestinal stromal tumors	small intestine	jejunum	PUH_CA 413	C1-HM
57	male	renal clear cell carcinoma	kidney	kidney	PUH_CA 414	C1-HM
58	female	lung adenocarcinoma	lung	lung	PUH_CA 415	C1-HM
66	female	pancreatic carcinoma	pancreas	pancreas	PUH_CA 416	C1-HM
45	male	hepatocellular carcinoma	liver	liver	PUH_CA 417	C1-HM
56	male	prostate cacinoma	prostate	prostate	PUH_CA 418	C1-HM
36	male	embryonal carcinoma	testis	testis	PUH_CA 419	C1-HM
62	male	gastric mixed carcinoma	stomach	stomach	PUH_CA 420	C1-HM
58	female	cholangiocarcinoma	gall bladder	GB	PUH_CA 421	C1-HM
65	female	diffuse large b-cell lymphoma	lymph node	LN	PUH_CA 422	C1-HM
47	male	pleomorphic rhabdomyosarcoma	muscle	muscle	PUH_CA 423	C1-HM
44	female	thyroid carcinoma	thyroid	thyroid	PUH_CA 424	C1-HM
58	male	esophagus carcinoma	esophagus	ESO	PUH_CA 425	C1-HM
67	female	large intestine adenocarcinoma	large intestine	LAI	PUH_CA 426	C1-HM
64	female	gastrointestinal stromal tumors	small intestine	jejunum	PUH_CA 427	C1-HM
51	female	renal clear cell carcinoma	kidney	kidney	PUH_CA 428	C1-HM
59	male	lung adenocarcinoma	lung	lung	PUH_CA 429	C1-HM
64	male	pancreatic carcinoma	pancreas	pancreas	PUH_CA 430	C1-HM
46	male	hepatocellular carcinoma	liver	liver	PUH_CA 431	C1-HM
74	male	prostate cacinoma	prostate	prostate	PUH_CA 432	C1-HM
20	male	embryonal carcinoma	testis	testis	PUH_CA 433	C1-HM
57	male	gastric adenocarcinoma	stomach	stomach	PUH_CA 434	C1-HM
61	male	cholangiocarcinoma	gall bladder	GB	PUH_CA 435	C1-HM
66	male	diffuse large b-cell lymphoma	lymph node	LN	PUH_CA 436	C1-HM
44	female	leiomyosarcoma	muscle	muscle	PUH_CA 437	C1-HM
56	female	thyroid carcinoma	thyroid	thyroid	PUH_CA 438	C1-HM
60	male	esophagus carcinoma	esophagus	ESO	PUH_CA 439	C1-HM
63	male	gastrointestinal stromal tumors	small intestine	jejunum	PUH_CA 440	C1-HM
50	male	renal clear cell carcinoma	kidney	kidney	PUH_CA 441	C1-HM
64	male	lung adenocarcinoma	lung	lung	PUH_CA 442	C1-HM
63	male	pancreatic carcinoma	pancreas	pancreas	PUH_CA 443	C1-HM
54	female	hepatocellular carcinoma	liver	liver	PUH_CA 444	C1-HM
70	male	prostate cacinoma	prostate	prostate	PUH_CA 445	C1-HM
63	male	gastric mixed carcinoma	stomach	stomach	PUH_CA 446	C1-HM
56	male	cholangiocarcinoma	gall bladder	GB	PUH_CA 447	C1-HM
80	female	diffuse large b-cell lymphoma	lymph node	LN	PUH_CA 448	C1-HM
37	female	leiomyosarcoma	muscle	muscle	PUH_CA 449	C1-HM
37	male	thyroid carcinoma	thyroid	thyroid	PUH_CA 450	C1-HM
55	male	gastrointestinal stromal tumors	small intestine	jejunum	PUH_CA 451	C1-HM
58	male	renal clear cell carcinoma	kidney	kidney	PUH_CA 452	C1-HM
53	female	lung adenocarcinoma	lung	lung	PUH_CA 453	C1-HM
67	female	pancreatic carcinoma	pancreas	pancreas	PUH_CA 454	C1-HM
50	male	hepatocellular carcinoma	liver	liver	PUH_CA 455	C1-HM
51	female	gastric mixed carcinoma	stomach	stomach	PUH_CA 456	C1-HM
52	male	cholangiocarcinoma	gall bladder	GB	PUH_CA 457	C1-HM
60	female	diffuse large b-cell lymphoma	lymph node	LN	PUH_CA 458	C1-HM
59	female	leiomyosarcoma	muscle	muscle	PUH_CA 459	C1-HM
62	female	thyroid carcinoma	thyroid	thyroid	PUH_CA 460	C1-HM
62	male	gastrointestinal stromal tumors	small intestine	jejunum	PUH_CA 461	C1-HM
65	female	pancreatic carcinoma	pancreas	pancreas	PUH_CA 462	C1-HM
52	female	gastric mixed carcinoma	stomach	stomach	PUH_CA 463	C1-HM
68	female	gastrointestinal stromal tumors	small intestine	jejunum	PUH_CA 464	C1-HM
56	male	pancreatic carcinoma	pancreas	pancreas	PUH_CA 465	C1-HM
51	female	gastric mixed carcinoma	stomach	stomach	PUH_CA 466	C1-HM
51	female	gastrointestinal stromal tumors	small intestine	jejunum	PUH_CA 467	C1-HM
54	female	gastric mixed carcinoma	stomach	stomach	PUH_CA 468	C1-HM
59	female	gastrointestinal stromal tumors	small intestine	jejunum	PUH_CA 469	C1-HM
63	male	lung adenocarcinoma	lung	lung	PUH_CA 470	C1-HM
58	female	large intestine adenocarcinoma	large intestine	LAI	PUH_CA 471	C1-HM
48	female	breast duct carcinoma	mammary gland	MAG	PUH_CA 472	C1-HM
41	female	fallopian tube carcinoma	fallopian tube	FO	PUH_CA 473	C1-HM
58	female	thymoma and thymic carcinoma	thymus	LTH	PUH_CA 474	C1-HM
55	female	fallopian tube carcinoma	fallopian tube	FO	PUH_CA 475	C1-HM
60	male	penis carcinoma	penis	MO	PUH_CA 476	C1-HM
65	female	thymoma and thymic carcinoma	thymus	LTH	PUH_CA 477	C1-HM
66	female	fallopian tube carcinoma	fallopian tube	FO	PUH_CA 478	C1-HM
60	female	fallopian tube carcinoma	fallopian tube	FO	PUH_CA 479	C1-HM
57	male	tongue carcinoma	tongue	TON	PUH_CA 480	C1-HM
68	female	glioblastoma	brain	CE	PUH_CA 481	C1-HM
66	female	ovarian carcinoma	ovary	ovary	PUH_CA 482	C1-HM
60	male	penis carcinoma	penis	MO	PUH_CA 483	C1-HM
58	male	tongue carcinoma	tongue	TON	PUH_CA 484	C1-HM
56	female	ovarian carcinoma	ovary	ovary	PUH_CA 485	C1-HM
42	female	breast lobular carcinoma	mammary gland	MAG	PUH_CA 486	C1-HM
56	female	breast lobular carcinoma	mammary gland	MAG	PUH_CA 487	C1-HM
69	female	tongue carcinoma	tongue	TON	PUH_CA 488	C1-HM
52	male	glioblastoma	brain	CE	PUH_CA 489	C1-HM
69	female	ovarian carcinoma	ovary	ovary	PUH_CA 490	C1-HM
53	female	ovarian carcinoma	ovary	ovary	PUH_CA 491	C1-HM
60	female	ovarian carcinoma	ovary	ovary	PUH_CA 492	C1-HM
48	female	thymoma and thymic carcinoma	thymus	LTH	PUH_CA 493	C1-HM
61	female	laryngocarcinoma	throat	THR	PUH_CA 494	C1-HM
68	female	breast lobular carcinoma	mammary gland	MAG	PUH_CA 495	C1-HM
62	female	thymoma and thymic carcinoma	thymus	LTH	PUH_CA 496	C1-HM
60	male	thymoma and thymic carcinoma	thymus	LTH	PUH_CA 497	C1-HM
63	female	laryngocarcinoma	throat	THR	PUH_CA 498	C1-HM
52	male	laryngocarcinoma	throat	THR	PUH_CA 499	C1-HM
53	female	cervical carcinoma	uterus	FO	PUH_CA 500	C1-HM
65	female	ovarian carcinoma	ovary	ovary	PUH_CA 501	C1-HM
46	male	thyroid carcinoma	thyroid	thyroid	PUH_CA 502	C1-HM
53	male	thyroid carcinoma	thyroid	thyroid	PUH_CA 503	C1-HM
44	female	cervical carcinoma	uterus	FO	PUH_CA 504	C1-HM
52	female	cervical carcinoma	uterus	FO	PUH_CA 505	C1-HM
39	female	breast duct carcinoma	mammary gland	MAG	PUH_CA 506	C1-HM
61	female	breast duct carcinoma	mammary gland	MAG	PUH_CA 507	C1-HM
43	female	thyroid carcinoma	thyroid	thyroid	PUH_CA 508	C1-HM
62	female	breast duct carcinoma	mammary gland	MAG	PUH_CA 509	C1-HM
50	female	ovarian carcinoma	ovary	ovary	PUH_CA 510	C1-HM
58	male	glioblastoma	brain	CE	PUH_CA 511	C2-HS
71	female	glioblastoma	brain	CE	PUH_CA 512	C2-HS
69	female	glioblastoma	brain	CE	PUH_CA 513	C2-HS
61	male	glioblastoma	brain	CE	PUH_CA 514	C2-HS
59	female	glioblastoma	brain	CE	PUH_CA 515	C2-HS
53	female	glioblastoma	brain	CE	PUH_CA 516	C2-HS
58	female	glioblastoma	brain	CE	PUH_CA 517	C2-HS
57	female	glioblastoma	brain	CE	PUH_CA 518	C2-HS
59	female	glioblastoma	brain	CE	PUH_CA 519	C2-HS

### Sheet: Carcinoma_patient_statistics
	n	Gender = male (%)	Age (mean (SD))
Overall	519	236 (45.5)	58.14 (10.46)
brain	11	3 (27.3)	60.45 (6.30)
cervix uteri	22	0 (0.0)	51.41 (8.80)
colon	25	14 (56.0)	59.08 (11.43)
esophagus	19	19 (100.0)	62.37 (5.52)
fallopian tube	17	0 (0.0)	54.82 (7.61)
gall bladder	22	11 (50.0)	60.23 (9.37)
kidney	18	13 (72.2)	56.83 (9.43)
liver	17	14 (82.4)	54.12 (9.62)
lung	27	11 (40.7)	61.93 (9.26)
lymph node	21	12 (57.1)	60.95 (8.75)
mammary gland	52	0 (0.0)	55.00 (9.35)
muscle	22	6 (27.3)	55.68 (11.15)
ovary	28	0 (0.0)	56.07 (6.75)
pancreas	23	10 (43.5)	60.87 (7.94)
penis	19	19 (100.0)	66.79 (11.18)
prostate	6	6 (100.0)	65.00 (8.05)
rectum	22	14 (63.6)	65.23 (7.68)
small intestine	21	10 (47.6)	61.43 (7.54)
stomach	29	20 (69.0)	60.93 (8.25)
testis	17	17 (100.0)	34.18 (8.30)
throat	23	15 (65.2)	63.17 (8.88)
thymus	9	4 (44.4)	55.44 (7.04)
thyroid	10	4 (40.0)	49.10 (7.37)
tongue	21	14 (66.7)	62.38 (10.69)
uterus	18	0 (0.0)	56.83 (5.53)
p		<0.001	<0.001
