## Supplementary material for "Spatial distribution of the proteome in human body and cancers": Table S7

### Sheet: Cancer specific proteins
Cancer	Regulation type	Number of cancer specific protein
BRCA	Downregulation	19
BRCA	Upregulation	206
CESC	Downregulation	7
CESC	Upregulation	44
COCA	Downregulation	3
COCA	Upregulation	7
DLBCL	Downregulation	48
DLBCL	Upregulation	206
ENCA	Downregulation	130
ENCA	Upregulation	313
GBCA	Downregulation	90
GBCA	Upregulation	37
GBM	Downregulation	0
GBM	Upregulation	17
GC	Downregulation	4
GC	Upregulation	9
GIST	Downregulation	12
GIST	Upregulation	174
HCC	Downregulation	28
HCC	Upregulation	13
LARCA	Downregulation	5
LARCA	Upregulation	28
LUCA	Downregulation	9
LUCA	Upregulation	29
MUT	Downregulation	5
MUT	Upregulation	76
OC	Downregulation	1
OC	Upregulation	25
PACA	Downregulation	9
PACA	Upregulation	15
PECA	Downregulation	17
PECA	Upregulation	39
READ	Downregulation	4
READ	Upregulation	13
TGCT	Downregulation	69
TGCT	Upregulation	449
THCA	Downregulation	1
THCA	Upregulation	85
TOCA	Downregulation	7
TOCA	Upregulation	48
