## Supplementary material for "Spatial distribution of the proteome in human body and cancers": Table S8

### Sheet: DEPs in TCGA curated pathways
Pathway	THCA	BRCA	CESC	TGCT	GIST	LUCA	GBCA	READ	DLBCL	HCC	PECA	OC	PAAD	ENCA	TOCA	COCA	LARCA	GC	MUT	GBM	Total DEPs	Total detected	Total in TCGA	TCGA alteration frequency
HIPPO	1	6	2	2	1	1	2	1			3	7	1	7	3	1	5	2	7	2	19	35	38	10
RTK RAS	5	15	11	12	7	2	4	5	7		6	8	3	15	4	2	6	2	9	1	43	77	85	46
Cell Cycle	1	3	3	2			1	1	2		2	3	1	5	2	1			4		7	15	15	45
MYC	1	3	3	5	1	1	2				1	1		4					2		6	7	13	11
NOTCH	2	14	13	12	3	2	6	8	8		5	5	2	9	8	3	4	1	6		34	53	71	23
NRF2		1	1	1				1			1	1		1	1		1		1		2	2	3	1
PI3K	2	8	5	4			2	1	2		1	1		3			1		6		14	28	29	33
TGF-Beta		1	2	1			2	1				1			1	1	1		2		4	7	7	7
WNT	5	9	14	3	3	2	3	3	4	1	7	8	3	8	6	2	7	1	6		20	47	68	15
TP53				1				1	1								1				1	5	6	29

### Sheet: DeeProM drug-proteins
y_id	x_id	Uniprot	beta	nc_beta	Cancer	log2FC	drug	label
1936;Savolitinib;GDSC2	MET	P08581	-0.377551	-0.420304	LUCA	1.27373	Savolitinib	Savolitinib_LUCA
1936;Savolitinib;GDSC2	MET	P08581	-0.377551	-0.420304	DLBCL	1.30959	Savolitinib	Savolitinib_DLBCL
1936;Savolitinib;GDSC2	MET	P08581	-0.377551	-0.420304	PACA	1.9354	Savolitinib	Savolitinib_PACA
1936;Savolitinib;GDSC2	MET	P08581	-0.377551	-0.420304	READ	2.19364	Savolitinib	Savolitinib_READ
1403;AZD6094;GDSC1	MET	P08581	-0.3406	-0.470419	LUCA	1.27373	AZD6094	AZD6094_LUCA
1403;AZD6094;GDSC1	MET	P08581	-0.3406	-0.470419	DLBCL	1.30959	AZD6094	AZD6094_DLBCL
1403;AZD6094;GDSC1	MET	P08581	-0.3406	-0.470419	PACA	1.9354	AZD6094	AZD6094_PACA
1403;AZD6094;GDSC1	MET	P08581	-0.3406	-0.470419	READ	2.19364	AZD6094	AZD6094_READ
1954;ASLAN002;GDSC2	MET	P08581	-0.281979	-0.310267	LUCA	1.27373	ASLAN002	ASLAN002_LUCA
1954;ASLAN002;GDSC2	MET	P08581	-0.281979	-0.310267	DLBCL	1.30959	ASLAN002	ASLAN002_DLBCL
1954;ASLAN002;GDSC2	MET	P08581	-0.281979	-0.310267	PACA	1.9354	ASLAN002	ASLAN002_PACA
1954;ASLAN002;GDSC2	MET	P08581	-0.281979	-0.310267	READ	2.19364	ASLAN002	ASLAN002_READ
1259;Talazoparib;GDSC2	PARP1	P09874	-0.377016	-0.567904	CESC	1.09817	Talazoparib	Talazoparib_CESC
1259;Talazoparib;GDSC2	PARP1	P09874	-0.377016	-0.567904	HCC	1.20908	Talazoparib	Talazoparib_HCC
1259;Talazoparib;GDSC2	PARP1	P09874	-0.377016	-0.567904	DLBCL	1.26061	Talazoparib	Talazoparib_DLBCL
1259;Talazoparib;GDSC2	PARP1	P09874	-0.377016	-0.567904	BRCA	1.81019	Talazoparib	Talazoparib_BRCA
1259;Talazoparib;GDSC2	PARP1	P09874	-0.377016	-0.567904	MUT	1.03643	Talazoparib	Talazoparib_MUT
1259;Talazoparib;GDSC2	PARP1	P09874	-0.377016	-0.567904	OC	1.49763	Talazoparib	Talazoparib_OC
1259;Talazoparib;GDSC2	PARP1	P09874	-0.377016	-0.567904	TGCT	2.41103	Talazoparib	Talazoparib_TGCT
1259;Talazoparib;GDSC2	PARP1	P09874	-0.377016	-0.567904	ENCA	1.23973	Talazoparib	Talazoparib_ENCA
2040;Foretinib;GDSC2	MET	P08581	-0.331068	-0.358393	LUCA	1.27373	Foretinib	Foretinib_LUCA
2040;Foretinib;GDSC2	MET	P08581	-0.331068	-0.358393	DLBCL	1.30959	Foretinib	Foretinib_DLBCL
2040;Foretinib;GDSC2	MET	P08581	-0.331068	-0.358393	PACA	1.9354	Foretinib	Foretinib_PACA
2040;Foretinib;GDSC2	MET	P08581	-0.331068	-0.358393	READ	2.19364	Foretinib	Foretinib_READ
1997;WEHI-539;GDSC2	BCL2L1	Q07817	-0.327343	-0.595025	CESC	1.24327	WEHI-539	WEHI-539_CESC
1997;WEHI-539;GDSC2	BCL2L1	Q07817	-0.327343	-0.595025	DLBCL	1.04358	WEHI-539	WEHI-539_DLBCL
1997;WEHI-539;GDSC2	BCL2L1	Q07817	-0.327343	-0.595025	BRCA	1.15194	WEHI-539	WEHI-539_BRCA
1997;WEHI-539;GDSC2	BCL2L1	Q07817	-0.327343	-0.595025	OC	1.33682	WEHI-539	WEHI-539_OC
1997;WEHI-539;GDSC2	BCL2L1	Q07817	-0.327343	-0.595025	READ	1.02468	WEHI-539	WEHI-539_READ
1997;WEHI-539;GDSC2	BCL2L1	Q07817	-0.327343	-0.595025	TOCA	1.41504	WEHI-539	WEHI-539_TOCA
1997;WEHI-539;GDSC2	BCL2L1	Q07817	-0.327343	-0.595025	ENCA	1.97253	WEHI-539	WEHI-539_ENCA
1958;Merestinib;GDSC2	MET	P08581	-0.396782	-0.448716	LUCA	1.27373	Merestinib	Merestinib_LUCA
1958;Merestinib;GDSC2	MET	P08581	-0.396782	-0.448716	DLBCL	1.30959	Merestinib	Merestinib_DLBCL
1958;Merestinib;GDSC2	MET	P08581	-0.396782	-0.448716	PACA	1.9354	Merestinib	Merestinib_PACA
1958;Merestinib;GDSC2	MET	P08581	-0.396782	-0.448716	READ	2.19364	Merestinib	Merestinib_READ
1850;Tepotinib;GDSC2	MET	P08581	-0.338859	-0.433234	LUCA	1.27373	Tepotinib	Tepotinib_LUCA
1850;Tepotinib;GDSC2	MET	P08581	-0.338859	-0.433234	DLBCL	1.30959	Tepotinib	Tepotinib_DLBCL
1850;Tepotinib;GDSC2	MET	P08581	-0.338859	-0.433234	PACA	1.9354	Tepotinib	Tepotinib_PACA
1850;Tepotinib;GDSC2	MET	P08581	-0.338859	-0.433234	READ	2.19364	Tepotinib	Tepotinib_READ
134;Etoposide;GDSC1	TOP2A	P11388	-0.244472	-0.321091	CESC	1.48595	Etoposide	Etoposide_CESC
134;Etoposide;GDSC1	TOP2A	P11388	-0.244472	-0.321091	GBCA	3.33427	Etoposide	Etoposide_GBCA
134;Etoposide;GDSC1	TOP2A	P11388	-0.244472	-0.321091	HCC	2.26806	Etoposide	Etoposide_HCC
134;Etoposide;GDSC1	TOP2A	P11388	-0.244472	-0.321091	LUCA	2.31862	Etoposide	Etoposide_LUCA
134;Etoposide;GDSC1	TOP2A	P11388	-0.244472	-0.321091	DLBCL	1.10109	Etoposide	Etoposide_DLBCL
134;Etoposide;GDSC1	TOP2A	P11388	-0.244472	-0.321091	BRCA	2.69613	Etoposide	Etoposide_BRCA
134;Etoposide;GDSC1	TOP2A	P11388	-0.244472	-0.321091	MUT	2.41285	Etoposide	Etoposide_MUT
134;Etoposide;GDSC1	TOP2A	P11388	-0.244472	-0.321091	PECA	2.33633	Etoposide	Etoposide_PECA
134;Etoposide;GDSC1	TOP2A	P11388	-0.244472	-0.321091	READ	2.05325	Etoposide	Etoposide_READ
134;Etoposide;GDSC1	TOP2A	P11388	-0.244472	-0.321091	TGCT	1.63859	Etoposide	Etoposide_TGCT
134;Etoposide;GDSC1	TOP2A	P11388	-0.244472	-0.321091	LARCA	1.76094	Etoposide	Etoposide_LARCA
134;Etoposide;GDSC1	TOP2A	P11388	-0.244472	-0.321091	TOCA	1.91847	Etoposide	Etoposide_TOCA
2103;Capmatinib;GDSC2	MET	P08581	-0.207885	-0.288376	LUCA	1.27373	Capmatinib	Capmatinib_LUCA
2103;Capmatinib;GDSC2	MET	P08581	-0.207885	-0.288376	DLBCL	1.30959	Capmatinib	Capmatinib_DLBCL
2103;Capmatinib;GDSC2	MET	P08581	-0.207885	-0.288376	PACA	1.9354	Capmatinib	Capmatinib_PACA
2103;Capmatinib;GDSC2	MET	P08581	-0.207885	-0.288376	READ	2.19364	Capmatinib	Capmatinib_READ
1549;Sapatinib;GDSC2	ERBB2	P04626	-0.303525	-0.561078	BRCA	1.33385	Sapatinib	Sapatinib_BRCA
1549;Sapatinib;GDSC2	ERBB2	P04626	-0.303525	-0.561078	ENCA	1.23979	Sapatinib	Sapatinib_ENCA
2323;A-1155463;GDSC2	BCL2L1	Q07817	-0.333814	-0.522336	CESC	1.24327	A-1155463	A-1155463_CESC
2323;A-1155463;GDSC2	BCL2L1	Q07817	-0.333814	-0.522336	DLBCL	1.04358	A-1155463	A-1155463_DLBCL
2323;A-1155463;GDSC2	BCL2L1	Q07817	-0.333814	-0.522336	BRCA	1.15194	A-1155463	A-1155463_BRCA
2323;A-1155463;GDSC2	BCL2L1	Q07817	-0.333814	-0.522336	OC	1.33682	A-1155463	A-1155463_OC
2323;A-1155463;GDSC2	BCL2L1	Q07817	-0.333814	-0.522336	READ	1.02468	A-1155463	A-1155463_READ
2323;A-1155463;GDSC2	BCL2L1	Q07817	-0.333814	-0.522336	TOCA	1.41504	A-1155463	A-1155463_TOCA
2323;A-1155463;GDSC2	BCL2L1	Q07817	-0.333814	-0.522336	ENCA	1.97253	A-1155463	A-1155463_ENCA
1987;BCLXL_3202;GDSC2	BCL2L1	Q07817	-0.252449	-0.527262	CESC	1.24327	BCLXL_3202	BCLXL_3202_CESC
1987;BCLXL_3202;GDSC2	BCL2L1	Q07817	-0.252449	-0.527262	DLBCL	1.04358	BCLXL_3202	BCLXL_3202_DLBCL
1987;BCLXL_3202;GDSC2	BCL2L1	Q07817	-0.252449	-0.527262	BRCA	1.15194	BCLXL_3202	BCLXL_3202_BRCA
1987;BCLXL_3202;GDSC2	BCL2L1	Q07817	-0.252449	-0.527262	OC	1.33682	BCLXL_3202	BCLXL_3202_OC
1987;BCLXL_3202;GDSC2	BCL2L1	Q07817	-0.252449	-0.527262	READ	1.02468	BCLXL_3202	BCLXL_3202_READ
1987;BCLXL_3202;GDSC2	BCL2L1	Q07817	-0.252449	-0.527262	TOCA	1.41504	BCLXL_3202	BCLXL_3202_TOCA
1987;BCLXL_3202;GDSC2	BCL2L1	Q07817	-0.252449	-0.527262	ENCA	1.97253	BCLXL_3202	BCLXL_3202_ENCA
1032;Afatinib;GDSC2	ERBB2	P04626	-0.231955	-0.554494	BRCA	1.33385	Afatinib	Afatinib_BRCA
1032;Afatinib;GDSC2	ERBB2	P04626	-0.231955	-0.554494	ENCA	1.23979	Afatinib	Afatinib_ENCA
1558;Lapatinib;GDSC2	ERBB2	P04626	-0.206015	-0.589705	BRCA	1.33385	Lapatinib	Lapatinib_BRCA
1558;Lapatinib;GDSC2	ERBB2	P04626	-0.206015	-0.589705	ENCA	1.23979	Lapatinib	Lapatinib_ENCA
1032;Afatinib;GDSC1	ERBB2	P04626	-0.27221	-0.438283	BRCA	1.33385	Afatinib	Afatinib_BRCA
1032;Afatinib;GDSC1	ERBB2	P04626	-0.27221	-0.438283	ENCA	1.23979	Afatinib	Afatinib_ENCA
1011;Navitoclax;GDSC2	BCL2L1	Q07817	-0.239507	-0.266864	CESC	1.24327	Navitoclax	Navitoclax_CESC
1011;Navitoclax;GDSC2	BCL2L1	Q07817	-0.239507	-0.266864	DLBCL	1.04358	Navitoclax	Navitoclax_DLBCL
1011;Navitoclax;GDSC2	BCL2L1	Q07817	-0.239507	-0.266864	BRCA	1.15194	Navitoclax	Navitoclax_BRCA
1011;Navitoclax;GDSC2	BCL2L1	Q07817	-0.239507	-0.266864	OC	1.33682	Navitoclax	Navitoclax_OC
1011;Navitoclax;GDSC2	BCL2L1	Q07817	-0.239507	-0.266864	READ	1.02468	Navitoclax	Navitoclax_READ
1011;Navitoclax;GDSC2	BCL2L1	Q07817	-0.239507	-0.266864	TOCA	1.41504	Navitoclax	Navitoclax_TOCA
1011;Navitoclax;GDSC2	BCL2L1	Q07817	-0.239507	-0.266864	ENCA	1.97253	Navitoclax	Navitoclax_ENCA
2020;Poziotinib;GDSC2	ERBB2	P04626	-0.289851	-0.651921	BRCA	1.33385	Poziotinib	Poziotinib_BRCA
2020;Poziotinib;GDSC2	ERBB2	P04626	-0.289851	-0.651921	ENCA	1.23979	Poziotinib	Poziotinib_ENCA
1377;Afatinib;GDSC1	ERBB2	P04626	-0.249513	-0.504524	BRCA	1.33385	Afatinib	Afatinib_BRCA
1377;Afatinib;GDSC1	ERBB2	P04626	-0.249513	-0.504524	ENCA	1.23979	Afatinib	Afatinib_ENCA
1012;Vorinostat;GDSC2	HDAC2	Q92769	-0.0886922	-0.239279	BRCA	1.21979	Vorinostat	Vorinostat_BRCA
1012;Vorinostat;GDSC2	HDAC2	Q92769	-0.0886922	-0.239279	MUT	1.24698	Vorinostat	Vorinostat_MUT
1012;Vorinostat;GDSC2	HDAC2	Q92769	-0.0886922	-0.239279	TGCT	1.55619	Vorinostat	Vorinostat_TGCT
1919;Osimertinib;GDSC2	EGFR	P00533	0.131334	-0.129428	GBM	3.16153	Osimertinib	Osimertinib_GBM
1919;Osimertinib;GDSC2	EGFR	P00533	0.131334	-0.129428	CESC	1.76898	Osimertinib	Osimertinib_CESC
1919;Osimertinib;GDSC2	EGFR	P00533	0.131334	-0.129428	PACA	1.07176	Osimertinib	Osimertinib_PACA
1919;Osimertinib;GDSC2	EGFR	P00533	0.131334	-0.129428	PECA	1.47459	Osimertinib	Osimertinib_PECA
1919;Osimertinib;GDSC2	EGFR	P00533	0.131334	-0.129428	TGCT	-1.22417	Osimertinib	Osimertinib_TGCT
1919;Osimertinib;GDSC2	EGFR	P00533	0.131334	-0.129428	LARCA	1.41407	Osimertinib	Osimertinib_LARCA
1919;Osimertinib;GDSC2	EGFR	P00533	0.131334	-0.129428	TOCA	1.21943	Osimertinib	Osimertinib_TOCA
1934;P5091;GDSC2	USP7	Q93009	-0.265752	-0.340021	BRCA	1.08844	P5091	P5091_BRCA
1934;P5091;GDSC2	USP7	Q93009	-0.265752	-0.340021	TGCT	1.04837	P5091	P5091_TGCT
249;Cabozantinib;GDSC1	MET	P08581	-0.136067	-0.318555	LUCA	1.27373	Cabozantinib	Cabozantinib_LUCA
249;Cabozantinib;GDSC1	MET	P08581	-0.136067	-0.318555	DLBCL	1.30959	Cabozantinib	Cabozantinib_DLBCL
249;Cabozantinib;GDSC1	MET	P08581	-0.136067	-0.318555	PACA	1.9354	Cabozantinib	Cabozantinib_PACA
249;Cabozantinib;GDSC1	MET	P08581	-0.136067	-0.318555	READ	2.19364	Cabozantinib	Cabozantinib_READ
1083;Crizotinib;GDSC2	MET	P08581	-0.193519	-0.280947	LUCA	1.27373	Crizotinib	Crizotinib_LUCA
1083;Crizotinib;GDSC2	MET	P08581	-0.193519	-0.280947	DLBCL	1.30959	Crizotinib	Crizotinib_DLBCL
1083;Crizotinib;GDSC2	MET	P08581	-0.193519	-0.280947	PACA	1.9354	Crizotinib	Crizotinib_PACA
1083;Crizotinib;GDSC2	MET	P08581	-0.193519	-0.280947	READ	2.19364	Crizotinib	Crizotinib_READ
1416;AZD8931;GDSC1	ERBB2	P04626	-0.209517	-0.254429	BRCA	1.33385	AZD8931	AZD8931_BRCA
1416;AZD8931;GDSC1	ERBB2	P04626	-0.209517	-0.254429	ENCA	1.23979	AZD8931	AZD8931_ENCA
1248;Daporinad;GDSC2	NAMPT	P43490	0.106551	0.303378	CESC	1.35099	Daporinad	Daporinad_CESC
1248;Daporinad;GDSC2	NAMPT	P43490	0.106551	0.303378	COCA	1.03251	Daporinad	Daporinad_COCA
1248;Daporinad;GDSC2	NAMPT	P43490	0.106551	0.303378	MUT	1.11329	Daporinad	Daporinad_MUT
1248;Daporinad;GDSC2	NAMPT	P43490	0.106551	0.303378	PACA	1.03088	Daporinad	Daporinad_PACA
1248;Daporinad;GDSC2	NAMPT	P43490	0.106551	0.303378	READ	1.7703	Daporinad	Daporinad_READ
1248;Daporinad;GDSC2	NAMPT	P43490	0.106551	0.303378	LARCA	1.52475	Daporinad	Daporinad_LARCA
1248;Daporinad;GDSC2	NAMPT	P43490	0.106551	0.303378	THCA	1.46491	Daporinad	Daporinad_THCA
1248;Daporinad;GDSC2	NAMPT	P43490	0.106551	0.303378	TOCA	1.31998	Daporinad	Daporinad_TOCA
1248;Daporinad;GDSC2	NAMPT	P43490	0.106551	0.303378	ENCA	1.48566	Daporinad	Daporinad_ENCA
2271;CP-724714;GDSC2	ERBB2	P04626	-0.10988	-0.168097	BRCA	1.33385	CP-724714	CP-724714_BRCA
2271;CP-724714;GDSC2	ERBB2	P04626	-0.10988	-0.168097	ENCA	1.23979	CP-724714	CP-724714_ENCA
1558;Lapatinib;GDSC2	EGFR	P00533	0.0828861	-0.152589	GBM	3.16153	Lapatinib	Lapatinib_GBM
1558;Lapatinib;GDSC2	EGFR	P00533	0.0828861	-0.152589	CESC	1.76898	Lapatinib	Lapatinib_CESC
1558;Lapatinib;GDSC2	EGFR	P00533	0.0828861	-0.152589	PACA	1.07176	Lapatinib	Lapatinib_PACA
1558;Lapatinib;GDSC2	EGFR	P00533	0.0828861	-0.152589	PECA	1.47459	Lapatinib	Lapatinib_PECA
1558;Lapatinib;GDSC2	EGFR	P00533	0.0828861	-0.152589	TGCT	-1.22417	Lapatinib	Lapatinib_TGCT
1558;Lapatinib;GDSC2	EGFR	P00533	0.0828861	-0.152589	LARCA	1.41407	Lapatinib	Lapatinib_LARCA
1558;Lapatinib;GDSC2	EGFR	P00533	0.0828861	-0.152589	TOCA	1.21943	Lapatinib	Lapatinib_TOCA
255;CP724714;GDSC1	ERBB2	P04626	-0.121511	-0.301948	BRCA	1.33385	CP724714	CP724714_BRCA
255;CP724714;GDSC1	ERBB2	P04626	-0.121511	-0.301948	ENCA	1.23979	CP724714	CP724714_ENCA
2022;PF-06747775;GDSC2	EGFR	P00533	0.105081	-0.191756	GBM	3.16153	PF-06747775	PF-06747775_GBM
2022;PF-06747775;GDSC2	EGFR	P00533	0.105081	-0.191756	CESC	1.76898	PF-06747775	PF-06747775_CESC
2022;PF-06747775;GDSC2	EGFR	P00533	0.105081	-0.191756	PACA	1.07176	PF-06747775	PF-06747775_PACA
2022;PF-06747775;GDSC2	EGFR	P00533	0.105081	-0.191756	PECA	1.47459	PF-06747775	PF-06747775_PECA
2022;PF-06747775;GDSC2	EGFR	P00533	0.105081	-0.191756	TGCT	-1.22417	PF-06747775	PF-06747775_TGCT
2022;PF-06747775;GDSC2	EGFR	P00533	0.105081	-0.191756	LARCA	1.41407	PF-06747775	PF-06747775_LARCA
2022;PF-06747775;GDSC2	EGFR	P00533	0.105081	-0.191756	TOCA	1.21943	PF-06747775	PF-06747775_TOCA
363;PF-00299804;GDSC1	ERBB2	P04626	-0.129386	-0.28739	BRCA	1.33385	PF-00299804	PF-00299804_BRCA
363;PF-00299804;GDSC1	ERBB2	P04626	-0.129386	-0.28739	ENCA	1.23979	PF-00299804	PF-00299804_ENCA
1114;Cetuximab;GDSC1	EGFR	P00533	-0.106235	-0.171728	GBM	3.16153	Cetuximab	Cetuximab_GBM
1114;Cetuximab;GDSC1	EGFR	P00533	-0.106235	-0.171728	CESC	1.76898	Cetuximab	Cetuximab_CESC
1114;Cetuximab;GDSC1	EGFR	P00533	-0.106235	-0.171728	PACA	1.07176	Cetuximab	Cetuximab_PACA
1114;Cetuximab;GDSC1	EGFR	P00533	-0.106235	-0.171728	PECA	1.47459	Cetuximab	Cetuximab_PECA
1114;Cetuximab;GDSC1	EGFR	P00533	-0.106235	-0.171728	TGCT	-1.22417	Cetuximab	Cetuximab_TGCT
1114;Cetuximab;GDSC1	EGFR	P00533	-0.106235	-0.171728	LARCA	1.41407	Cetuximab	Cetuximab_LARCA
1114;Cetuximab;GDSC1	EGFR	P00533	-0.106235	-0.171728	TOCA	1.21943	Cetuximab	Cetuximab_TOCA
1425;BPTES;GDSC1	GLS	O94925	0.0558058	-0.178147	GBCA	1.45258	BPTES	BPTES_GBCA
1425;BPTES;GDSC1	GLS	O94925	0.0558058	-0.178147	MUT	1.51701	BPTES	BPTES_MUT
1425;BPTES;GDSC1	GLS	O94925	0.0558058	-0.178147	READ	1.01481	BPTES	BPTES_READ
1425;BPTES;GDSC1	GLS	O94925	0.0558058	-0.178147	THCA	2.14114	BPTES	BPTES_THCA
1915;AZD3759;GDSC2	EGFR	P00533	0.0416142	-0.175741	GBM	3.16153	AZD3759	AZD3759_GBM
1915;AZD3759;GDSC2	EGFR	P00533	0.0416142	-0.175741	CESC	1.76898	AZD3759	AZD3759_CESC
1915;AZD3759;GDSC2	EGFR	P00533	0.0416142	-0.175741	PACA	1.07176	AZD3759	AZD3759_PACA
1915;AZD3759;GDSC2	EGFR	P00533	0.0416142	-0.175741	PECA	1.47459	AZD3759	AZD3759_PECA
1915;AZD3759;GDSC2	EGFR	P00533	0.0416142	-0.175741	TGCT	-1.22417	AZD3759	AZD3759_TGCT
1915;AZD3759;GDSC2	EGFR	P00533	0.0416142	-0.175741	LARCA	1.41407	AZD3759	AZD3759_LARCA
1915;AZD3759;GDSC2	EGFR	P00533	0.0416142	-0.175741	TOCA	1.21943	AZD3759	AZD3759_TOCA
1032;Afatinib;GDSC2	EGFR	P00533	0.0520995	-0.161978	GBM	3.16153	Afatinib	Afatinib_GBM
1032;Afatinib;GDSC2	EGFR	P00533	0.0520995	-0.161978	CESC	1.76898	Afatinib	Afatinib_CESC
1032;Afatinib;GDSC2	EGFR	P00533	0.0520995	-0.161978	PACA	1.07176	Afatinib	Afatinib_PACA
1032;Afatinib;GDSC2	EGFR	P00533	0.0520995	-0.161978	PECA	1.47459	Afatinib	Afatinib_PECA
1032;Afatinib;GDSC2	EGFR	P00533	0.0520995	-0.161978	TGCT	-1.22417	Afatinib	Afatinib_TGCT
1032;Afatinib;GDSC2	EGFR	P00533	0.0520995	-0.161978	LARCA	1.41407	Afatinib	Afatinib_LARCA
1032;Afatinib;GDSC2	EGFR	P00533	0.0520995	-0.161978	TOCA	1.21943	Afatinib	Afatinib_TOCA
1248;Daporinad;GDSC1	NAMPT	P43490	0.0503296	0.390104	CESC	1.35099	Daporinad	Daporinad_CESC
1248;Daporinad;GDSC1	NAMPT	P43490	0.0503296	0.390104	COCA	1.03251	Daporinad	Daporinad_COCA
1248;Daporinad;GDSC1	NAMPT	P43490	0.0503296	0.390104	MUT	1.11329	Daporinad	Daporinad_MUT
1248;Daporinad;GDSC1	NAMPT	P43490	0.0503296	0.390104	PACA	1.03088	Daporinad	Daporinad_PACA
1248;Daporinad;GDSC1	NAMPT	P43490	0.0503296	0.390104	READ	1.7703	Daporinad	Daporinad_READ
1248;Daporinad;GDSC1	NAMPT	P43490	0.0503296	0.390104	LARCA	1.52475	Daporinad	Daporinad_LARCA
1248;Daporinad;GDSC1	NAMPT	P43490	0.0503296	0.390104	THCA	1.46491	Daporinad	Daporinad_THCA
1248;Daporinad;GDSC1	NAMPT	P43490	0.0503296	0.390104	TOCA	1.31998	Daporinad	Daporinad_TOCA
1248;Daporinad;GDSC1	NAMPT	P43490	0.0503296	0.390104	ENCA	1.48566	Daporinad	Daporinad_ENCA
1168;Erlotinib;GDSC2	EGFR	P00533	-0.0449548	-0.306533	GBM	3.16153	Erlotinib	Erlotinib_GBM
1168;Erlotinib;GDSC2	EGFR	P00533	-0.0449548	-0.306533	CESC	1.76898	Erlotinib	Erlotinib_CESC
1168;Erlotinib;GDSC2	EGFR	P00533	-0.0449548	-0.306533	PACA	1.07176	Erlotinib	Erlotinib_PACA
1168;Erlotinib;GDSC2	EGFR	P00533	-0.0449548	-0.306533	PECA	1.47459	Erlotinib	Erlotinib_PECA
1168;Erlotinib;GDSC2	EGFR	P00533	-0.0449548	-0.306533	TGCT	-1.22417	Erlotinib	Erlotinib_TGCT
1168;Erlotinib;GDSC2	EGFR	P00533	-0.0449548	-0.306533	LARCA	1.41407	Erlotinib	Erlotinib_LARCA
1168;Erlotinib;GDSC2	EGFR	P00533	-0.0449548	-0.306533	TOCA	1.21943	Erlotinib	Erlotinib_TOCA
1377;Afatinib;GDSC1	EGFR	P00533	0.0957035	-0.30742	GBM	3.16153	Afatinib	Afatinib_GBM
1377;Afatinib;GDSC1	EGFR	P00533	0.0957035	-0.30742	CESC	1.76898	Afatinib	Afatinib_CESC
1377;Afatinib;GDSC1	EGFR	P00533	0.0957035	-0.30742	PACA	1.07176	Afatinib	Afatinib_PACA
1377;Afatinib;GDSC1	EGFR	P00533	0.0957035	-0.30742	PECA	1.47459	Afatinib	Afatinib_PECA
1377;Afatinib;GDSC1	EGFR	P00533	0.0957035	-0.30742	TGCT	-1.22417	Afatinib	Afatinib_TGCT
1377;Afatinib;GDSC1	EGFR	P00533	0.0957035	-0.30742	LARCA	1.41407	Afatinib	Afatinib_LARCA
1377;Afatinib;GDSC1	EGFR	P00533	0.0957035	-0.30742	TOCA	1.21943	Afatinib	Afatinib_TOCA
1017;Olaparib;GDSC2	PARP1	P09874	-0.0423253	-0.243001	CESC	1.09817	Olaparib	Olaparib_CESC
1017;Olaparib;GDSC2	PARP1	P09874	-0.0423253	-0.243001	HCC	1.20908	Olaparib	Olaparib_HCC
1017;Olaparib;GDSC2	PARP1	P09874	-0.0423253	-0.243001	DLBCL	1.26061	Olaparib	Olaparib_DLBCL
1017;Olaparib;GDSC2	PARP1	P09874	-0.0423253	-0.243001	BRCA	1.81019	Olaparib	Olaparib_BRCA
1017;Olaparib;GDSC2	PARP1	P09874	-0.0423253	-0.243001	MUT	1.03643	Olaparib	Olaparib_MUT
1017;Olaparib;GDSC2	PARP1	P09874	-0.0423253	-0.243001	OC	1.49763	Olaparib	Olaparib_OC
1017;Olaparib;GDSC2	PARP1	P09874	-0.0423253	-0.243001	TGCT	2.41103	Olaparib	Olaparib_TGCT
1017;Olaparib;GDSC2	PARP1	P09874	-0.0423253	-0.243001	ENCA	1.23973	Olaparib	Olaparib_ENCA
1549;Sapatinib;GDSC2	EGFR	P00533	-0.033961	-0.395907	GBM	3.16153	Sapatinib	Sapatinib_GBM
1549;Sapatinib;GDSC2	EGFR	P00533	-0.033961	-0.395907	CESC	1.76898	Sapatinib	Sapatinib_CESC
1549;Sapatinib;GDSC2	EGFR	P00533	-0.033961	-0.395907	PACA	1.07176	Sapatinib	Sapatinib_PACA
1549;Sapatinib;GDSC2	EGFR	P00533	-0.033961	-0.395907	PECA	1.47459	Sapatinib	Sapatinib_PECA
1549;Sapatinib;GDSC2	EGFR	P00533	-0.033961	-0.395907	TGCT	-1.22417	Sapatinib	Sapatinib_TGCT
1549;Sapatinib;GDSC2	EGFR	P00533	-0.033961	-0.395907	LARCA	1.41407	Sapatinib	Sapatinib_LARCA
1549;Sapatinib;GDSC2	EGFR	P00533	-0.033961	-0.395907	TOCA	1.21943	Sapatinib	Sapatinib_TOCA
282;Pelitinib;GDSC1	EGFR	P00533	0.0909775	-0.159651	GBM	3.16153	Pelitinib	Pelitinib_GBM
282;Pelitinib;GDSC1	EGFR	P00533	0.0909775	-0.159651	CESC	1.76898	Pelitinib	Pelitinib_CESC
282;Pelitinib;GDSC1	EGFR	P00533	0.0909775	-0.159651	PACA	1.07176	Pelitinib	Pelitinib_PACA
282;Pelitinib;GDSC1	EGFR	P00533	0.0909775	-0.159651	PECA	1.47459	Pelitinib	Pelitinib_PECA
282;Pelitinib;GDSC1	EGFR	P00533	0.0909775	-0.159651	TGCT	-1.22417	Pelitinib	Pelitinib_TGCT
282;Pelitinib;GDSC1	EGFR	P00533	0.0909775	-0.159651	LARCA	1.41407	Pelitinib	Pelitinib_LARCA
282;Pelitinib;GDSC1	EGFR	P00533	0.0909775	-0.159651	TOCA	1.21943	Pelitinib	Pelitinib_TOCA
1010;Gefitinib;GDSC1	EGFR	P00533	-0.0390856	-0.264397	GBM	3.16153	Gefitinib	Gefitinib_GBM
1010;Gefitinib;GDSC1	EGFR	P00533	-0.0390856	-0.264397	CESC	1.76898	Gefitinib	Gefitinib_CESC
1010;Gefitinib;GDSC1	EGFR	P00533	-0.0390856	-0.264397	PACA	1.07176	Gefitinib	Gefitinib_PACA
1010;Gefitinib;GDSC1	EGFR	P00533	-0.0390856	-0.264397	PECA	1.47459	Gefitinib	Gefitinib_PECA
1010;Gefitinib;GDSC1	EGFR	P00533	-0.0390856	-0.264397	TGCT	-1.22417	Gefitinib	Gefitinib_TGCT
1010;Gefitinib;GDSC1	EGFR	P00533	-0.0390856	-0.264397	LARCA	1.41407	Gefitinib	Gefitinib_LARCA
1010;Gefitinib;GDSC1	EGFR	P00533	-0.0390856	-0.264397	TOCA	1.21943	Gefitinib	Gefitinib_TOCA
1010;Gefitinib;GDSC2	EGFR	P00533	-0.0146939	-0.259737	GBM	3.16153	Gefitinib	Gefitinib_GBM
1010;Gefitinib;GDSC2	EGFR	P00533	-0.0146939	-0.259737	CESC	1.76898	Gefitinib	Gefitinib_CESC
1010;Gefitinib;GDSC2	EGFR	P00533	-0.0146939	-0.259737	PACA	1.07176	Gefitinib	Gefitinib_PACA
1010;Gefitinib;GDSC2	EGFR	P00533	-0.0146939	-0.259737	PECA	1.47459	Gefitinib	Gefitinib_PECA
1010;Gefitinib;GDSC2	EGFR	P00533	-0.0146939	-0.259737	TGCT	-1.22417	Gefitinib	Gefitinib_TGCT
1010;Gefitinib;GDSC2	EGFR	P00533	-0.0146939	-0.259737	LARCA	1.41407	Gefitinib	Gefitinib_LARCA
1010;Gefitinib;GDSC2	EGFR	P00533	-0.0146939	-0.259737	TOCA	1.21943	Gefitinib	Gefitinib_TOCA
2020;Poziotinib;GDSC2	EGFR	P00533	0.0228549	-0.264674	GBM	3.16153	Poziotinib	Poziotinib_GBM
2020;Poziotinib;GDSC2	EGFR	P00533	0.0228549	-0.264674	CESC	1.76898	Poziotinib	Poziotinib_CESC
2020;Poziotinib;GDSC2	EGFR	P00533	0.0228549	-0.264674	PACA	1.07176	Poziotinib	Poziotinib_PACA
2020;Poziotinib;GDSC2	EGFR	P00533	0.0228549	-0.264674	PECA	1.47459	Poziotinib	Poziotinib_PECA
2020;Poziotinib;GDSC2	EGFR	P00533	0.0228549	-0.264674	TGCT	-1.22417	Poziotinib	Poziotinib_TGCT
2020;Poziotinib;GDSC2	EGFR	P00533	0.0228549	-0.264674	LARCA	1.41407	Poziotinib	Poziotinib_LARCA
2020;Poziotinib;GDSC2	EGFR	P00533	0.0228549	-0.264674	TOCA	1.21943	Poziotinib	Poziotinib_TOCA
362;CI-1033;GDSC1	ERBB2	P04626	-0.0621738	-0.237514	BRCA	1.33385	CI-1033	CI-1033_BRCA
362;CI-1033;GDSC1	ERBB2	P04626	-0.0621738	-0.237514	ENCA	1.23979	CI-1033	CI-1033_ENCA
1032;Afatinib;GDSC1	EGFR	P00533	0.00783608	-0.329252	GBM	3.16153	Afatinib	Afatinib_GBM
1032;Afatinib;GDSC1	EGFR	P00533	0.00783608	-0.329252	CESC	1.76898	Afatinib	Afatinib_CESC
1032;Afatinib;GDSC1	EGFR	P00533	0.00783608	-0.329252	PACA	1.07176	Afatinib	Afatinib_PACA
1032;Afatinib;GDSC1	EGFR	P00533	0.00783608	-0.329252	PECA	1.47459	Afatinib	Afatinib_PECA
1032;Afatinib;GDSC1	EGFR	P00533	0.00783608	-0.329252	TGCT	-1.22417	Afatinib	Afatinib_TGCT
1032;Afatinib;GDSC1	EGFR	P00533	0.00783608	-0.329252	LARCA	1.41407	Afatinib	Afatinib_LARCA
1032;Afatinib;GDSC1	EGFR	P00533	0.00783608	-0.329252	TOCA	1.21943	Afatinib	Afatinib_TOCA

### Sheet: DeeProM CRISPRs
y_id	x_id	Uniprot	beta	nc_beta	Cancer	log2FC	label
HNRNPH1	HNRNPH1	P31943	-0.595303	-0.720725	BRCA	1.00848	HNRNPH1_BRCA
HNRNPH1	HNRNPH1	P31943	-0.595303	-0.720725	MUT	1.00824	HNRNPH1_MUT
CTNNB1	CTNNB1	P35222	-0.151068	-0.130487	DLBCL	-1.43947	CTNNB1_DLBCL
CTNNB1	CTNNB1	P35222	-0.151068	-0.130487	ENCA	1.40576	CTNNB1_ENCA
DDX39B	DDX39B	Q13838	-0.314545	-0.287539	CESC	1.30622	DDX39B_CESC
DDX39B	DDX39B	Q13838	-0.314545	-0.287539	BRCA	1.33302	DDX39B_BRCA
DDX39B	DDX39B	Q13838	-0.314545	-0.287539	MUT	1.09484	DDX39B_MUT
DDX39B	DDX39B	Q13838	-0.314545	-0.287539	OC	1.01375	DDX39B_OC
DDX39B	DDX39B	Q13838	-0.314545	-0.287539	READ	1.05248	DDX39B_READ
DDX39B	DDX39B	Q13838	-0.314545	-0.287539	TGCT	1.51128	DDX39B_TGCT
DDX39B	DDX39B	Q13838	-0.314545	-0.287539	ENCA	1.2741	DDX39B_ENCA
RPL22L1	RPL22L1	Q6P5R6	-0.255752	-0.258842	CESC	1.69606	RPL22L1_CESC
RPL22L1	RPL22L1	Q6P5R6	-0.255752	-0.258842	GBCA	2.76532	RPL22L1_GBCA
RPL22L1	RPL22L1	Q6P5R6	-0.255752	-0.258842	BRCA	1.38638	RPL22L1_BRCA
RPL22L1	RPL22L1	Q6P5R6	-0.255752	-0.258842	READ	1.94561	RPL22L1_READ
RPL22L1	RPL22L1	Q6P5R6	-0.255752	-0.258842	ENCA	3.87094	RPL22L1_ENCA
IARS2	IARS2	Q9NSE4	0.29891	0.299055	THCA	1.39184	IARS2_THCA
IARS2	IARS2	Q9NSE4	0.29891	0.299055	ENCA	1.0311	IARS2_ENCA
TOMM20	TOMM20	Q15388	0.227534	0.21928	TGCT	1.53866	TOMM20_TGCT
TOMM20	TOMM20	Q15388	0.227534	0.21928	ENCA	2.23771	TOMM20_ENCA
CD2BP2	CD2BP2	O95400	0.114865	0.126092	CESC	1.04245	CD2BP2_CESC
CD2BP2	CD2BP2	O95400	0.114865	0.126092	BRCA	1.27728	CD2BP2_BRCA
CD2BP2	CD2BP2	O95400	0.114865	0.126092	MUT	1.09219	CD2BP2_MUT
CD2BP2	CD2BP2	O95400	0.114865	0.126092	PECA	1.31911	CD2BP2_PECA
CD2BP2	CD2BP2	O95400	0.114865	0.126092	TGCT	1.47442	CD2BP2_TGCT
CD2BP2	CD2BP2	O95400	0.114865	0.126092	TOCA	1.13657	CD2BP2_TOCA
ARID3A	ARID3A	Q99856	-0.274933	-0.158909	DLBCL	1.15297	ARID3A_DLBCL
ARID3A	ARID3A	Q99856	-0.274933	-0.158909	TGCT	2.69485	ARID3A_TGCT
DDX17	DDX17	Q92841	-0.102545	-0.0632357	CESC	1.20144	DDX17_CESC
DDX17	DDX17	Q92841	-0.102545	-0.0632357	BRCA	1.29552	DDX17_BRCA
DDX17	DDX17	Q92841	-0.102545	-0.0632357	MUT	1.08847	DDX17_MUT
DDX17	DDX17	Q92841	-0.102545	-0.0632357	TGCT	1.6742	DDX17_TGCT
DDX17	DDX17	Q92841	-0.102545	-0.0632357	ENCA	1.0745	DDX17_ENCA
CASP1	CASP1	P29466	-0.121307	-0.113529	CESC	1.21641	CASP1_CESC
CASP1	CASP1	P29466	-0.121307	-0.113529	PECA	1.02255	CASP1_PECA
SMARCA4	SMARCA4	P51532	-0.177096	-0.213431	BRCA	1.14474	SMARCA4_BRCA
SMARCA4	SMARCA4	P51532	-0.177096	-0.213431	TGCT	1.27193	SMARCA4_TGCT
PABPC1	PABPC1	P11940	-0.176005	-0.157303	CESC	1.16926	PABPC1_CESC
PABPC1	PABPC1	P11940	-0.176005	-0.157303	BRCA	1.16002	PABPC1_BRCA
PABPC1	PABPC1	P11940	-0.176005	-0.157303	MUT	1.08263	PABPC1_MUT
PABPC1	PABPC1	P11940	-0.176005	-0.157303	OC	1.02105	PABPC1_OC
PABPC1	PABPC1	P11940	-0.176005	-0.157303	READ	1.02987	PABPC1_READ
PABPC1	PABPC1	P11940	-0.176005	-0.157303	TGCT	1.31467	PABPC1_TGCT
PABPC1	PABPC1	P11940	-0.176005	-0.157303	ENCA	1.21633	PABPC1_ENCA
MIEN1	MIEN1	Q9BRT3	-0.10721	-0.139108	BRCA	1.14298	MIEN1_BRCA
MIEN1	MIEN1	Q9BRT3	-0.10721	-0.139108	ENCA	1.18633	MIEN1_ENCA
NUP153	NUP153	P49790	0.169198	0.238866	TGCT	1.17485	NUP153_TGCT
AIFM1	AIFM1	O95831	0.22731	0.162349	ENCA	2.08032	AIFM1_ENCA
ATP6AP1	ATP6AP1	Q15904	0.291176	0.2722	CESC	1.46636	ATP6AP1_CESC
ATP6AP1	ATP6AP1	Q15904	0.291176	0.2722	BRCA	1.01951	ATP6AP1_BRCA
ATP6AP1	ATP6AP1	Q15904	0.291176	0.2722	OC	1.17387	ATP6AP1_OC
ATP6AP1	ATP6AP1	Q15904	0.291176	0.2722	PECA	1.05308	ATP6AP1_PECA
ATP6AP1	ATP6AP1	Q15904	0.291176	0.2722	TOCA	1.0525	ATP6AP1_TOCA
ATP6AP1	ATP6AP1	Q15904	0.291176	0.2722	ENCA	1.34214	ATP6AP1_ENCA
SRPRB	SRPRB	Q9Y5M8	0.107418	0.110263	CESC	1.1164	SRPRB_CESC
SRPRB	SRPRB	Q9Y5M8	0.107418	0.110263	OC	1.17002	SRPRB_OC
SRPRB	SRPRB	Q9Y5M8	0.107418	0.110263	TGCT	1.07047	SRPRB_TGCT
SRPRB	SRPRB	Q9Y5M8	0.107418	0.110263	ENCA	1.29984	SRPRB_ENCA
RPP25L	RPP25L	Q8N5L8	-0.257133	-0.296112	CESC	1.50708	RPP25L_CESC
RPP25L	RPP25L	Q8N5L8	-0.257133	-0.296112	DLBCL	1.20228	RPP25L_DLBCL
RPP25L	RPP25L	Q8N5L8	-0.257133	-0.296112	BRCA	2.05036	RPP25L_BRCA
RPP25L	RPP25L	Q8N5L8	-0.257133	-0.296112	PECA	1.77009	RPP25L_PECA
RPP25L	RPP25L	Q8N5L8	-0.257133	-0.296112	TGCT	1.26368	RPP25L_TGCT
RPP25L	RPP25L	Q8N5L8	-0.257133	-0.296112	LARCA	1.37816	RPP25L_LARCA
RPP25L	RPP25L	Q8N5L8	-0.257133	-0.296112	ENCA	3.58193	RPP25L_ENCA
ISG15	ISG15	P05161	-0.0789012	-0.109591	CESC	3.16396	ISG15_CESC
ISG15	ISG15	P05161	-0.0789012	-0.109591	BRCA	2.15859	ISG15_BRCA
ISG15	ISG15	P05161	-0.0789012	-0.109591	MUT	1.37176	ISG15_MUT
ISG15	ISG15	P05161	-0.0789012	-0.109591	OC	2.78188	ISG15_OC
ISG15	ISG15	P05161	-0.0789012	-0.109591	PECA	1.98518	ISG15_PECA
ISG15	ISG15	P05161	-0.0789012	-0.109591	GC	1.10815	ISG15_GC
ISG15	ISG15	P05161	-0.0789012	-0.109591	TGCT	1.81089	ISG15_TGCT
ISG15	ISG15	P05161	-0.0789012	-0.109591	LARCA	2.36273	ISG15_LARCA
ISG15	ISG15	P05161	-0.0789012	-0.109591	TOCA	3.10699	ISG15_TOCA
ISG15	ISG15	P05161	-0.0789012	-0.109591	ENCA	3.75044	ISG15_ENCA
DARS2	DARS2	Q6PI48	0.110693	0.0917388	CESC	1.04438	DARS2_CESC
DARS2	DARS2	Q6PI48	0.110693	0.0917388	BRCA	1.09105	DARS2_BRCA
DARS2	DARS2	Q6PI48	0.110693	0.0917388	PECA	1.08993	DARS2_PECA
DARS2	DARS2	Q6PI48	0.110693	0.0917388	TGCT	1.59024	DARS2_TGCT
DARS2	DARS2	Q6PI48	0.110693	0.0917388	ENCA	1.48049	DARS2_ENCA
COPG1	COPG1	Q9Y678	-0.177876	-0.267443	BRCA	1.03955	COPG1_BRCA
COPG1	COPG1	Q9Y678	-0.177876	-0.267443	ENCA	1.49502	COPG1_ENCA
AHCTF1	AHCTF1	Q8WYP5	0.206448	0.247381	BRCA	1.03235	AHCTF1_BRCA
JUNB	JUNB	P17275	-0.116182	-0.184849	CESC	1.8528	JUNB_CESC
JUNB	JUNB	P17275	-0.116182	-0.184849	COCA	1.40424	JUNB_COCA
JUNB	JUNB	P17275	-0.116182	-0.184849	GBCA	1.43379	JUNB_GBCA
JUNB	JUNB	P17275	-0.116182	-0.184849	DLBCL	1.23394	JUNB_DLBCL
JUNB	JUNB	P17275	-0.116182	-0.184849	PACA	1.31487	JUNB_PACA
JUNB	JUNB	P17275	-0.116182	-0.184849	PECA	1.33122	JUNB_PECA
JUNB	JUNB	P17275	-0.116182	-0.184849	READ	1.94799	JUNB_READ
JUNB	JUNB	P17275	-0.116182	-0.184849	LARCA	1.91793	JUNB_LARCA
JUNB	JUNB	P17275	-0.116182	-0.184849	TOCA	1.89921	JUNB_TOCA
LETM1	LETM1	O95202	0.217599	0.256425	OC	1.19363	LETM1_OC
LETM1	LETM1	O95202	0.217599	0.256425	ENCA	1.57186	LETM1_ENCA
HNRNPK	HNRNPK	P61978	0.150781	0.301195	CESC	1.18581	HNRNPK_CESC
HNRNPK	HNRNPK	P61978	0.150781	0.301195	BRCA	1.25045	HNRNPK_BRCA
HNRNPK	HNRNPK	P61978	0.150781	0.301195	MUT	1.05035	HNRNPK_MUT
HNRNPK	HNRNPK	P61978	0.150781	0.301195	OC	1.0052	HNRNPK_OC
HNRNPK	HNRNPK	P61978	0.150781	0.301195	TGCT	1.36395	HNRNPK_TGCT
HNRNPK	HNRNPK	P61978	0.150781	0.301195	ENCA	1.2282	HNRNPK_ENCA
PARD3	PARD3	Q8TEW0	-0.0866322	-0.160706	DLBCL	-1.56759	PARD3_DLBCL
PARD3	PARD3	Q8TEW0	-0.0866322	-0.160706	LARCA	1.06892	PARD3_LARCA
FDXR	FDXR	P22570	0.129876	0.20868	THCA	1.31098	FDXR_THCA
HSCB	HSCB	Q8IWL3	0.098975	0.147456	TGCT	1.47052	HSCB_TGCT
HSCB	HSCB	Q8IWL3	0.098975	0.147456	ENCA	2.75819	HSCB_ENCA
PDS5A	PDS5A	Q29RF7	-0.192413	-0.242245	CESC	1.0645	PDS5A_CESC
PDS5A	PDS5A	Q29RF7	-0.192413	-0.242245	BRCA	1.17373	PDS5A_BRCA
PDS5A	PDS5A	Q29RF7	-0.192413	-0.242245	ENCA	1.02941	PDS5A_ENCA
ATP6V1H	ATP6V1H	Q9UI12	0.114123	0.161874	THCA	1.46596	ATP6V1H_THCA
USP39	USP39	Q53GS9	0.0889362	0.183225	CESC	1.13037	USP39_CESC
USP39	USP39	Q53GS9	0.0889362	0.183225	BRCA	1.12843	USP39_BRCA
USP39	USP39	Q53GS9	0.0889362	0.183225	OC	1.03652	USP39_OC
USP39	USP39	Q53GS9	0.0889362	0.183225	TGCT	1.34739	USP39_TGCT
RBM8A	RBM8A	Q9Y5S9	0.310312	0.490332	BRCA	1.1554	RBM8A_BRCA
RBM8A	RBM8A	Q9Y5S9	0.310312	0.490332	TGCT	1.55248	RBM8A_TGCT
ITGAV	ITGAV	P06756	-0.10515	-0.20157	GBCA	1.37489	ITGAV_GBCA
ITGAV	ITGAV	P06756	-0.10515	-0.20157	LARCA	1.08303	ITGAV_LARCA
ITGAV	ITGAV	P06756	-0.10515	-0.20157	TOCA	1.08037	ITGAV_TOCA
DDX24	DDX24	Q9GZR7	0.0988156	0.179562	CESC	1.12489	DDX24_CESC
DDX24	DDX24	Q9GZR7	0.0988156	0.179562	DLBCL	1.05365	DDX24_DLBCL
DDX24	DDX24	Q9GZR7	0.0988156	0.179562	BRCA	1.21627	DDX24_BRCA
DDX24	DDX24	Q9GZR7	0.0988156	0.179562	MUT	1.49329	DDX24_MUT
DDX24	DDX24	Q9GZR7	0.0988156	0.179562	READ	1.1187	DDX24_READ
DDX24	DDX24	Q9GZR7	0.0988156	0.179562	TGCT	1.90461	DDX24_TGCT
DDX24	DDX24	Q9GZR7	0.0988156	0.179562	ENCA	1.03845	DDX24_ENCA
LSM6	LSM6	P62312	0.12823	0.213327	TGCT	1.41693	LSM6_TGCT
PARD6B	PARD6B	Q9BYG5	-0.105791	-0.237965	BRCA	1.4108	PARD6B_BRCA
PARD6B	PARD6B	Q9BYG5	-0.105791	-0.237965	PECA	1.53805	PARD6B_PECA
PARD6B	PARD6B	Q9BYG5	-0.105791	-0.237965	LARCA	1.87218	PARD6B_LARCA
PARD6B	PARD6B	Q9BYG5	-0.105791	-0.237965	TOCA	1.20224	PARD6B_TOCA
PARD6B	PARD6B	Q9BYG5	-0.105791	-0.237965	ENCA	1.42025	PARD6B_ENCA
GUK1	GUK1	Q16774	0.106333	0.20597	GIST	1.03826	GUK1_GIST
SYNCRIP	SYNCRIP	O60506	-0.145314	-0.192253	BRCA	1.10506	SYNCRIP_BRCA
SYNCRIP	SYNCRIP	O60506	-0.145314	-0.192253	OC	1.06372	SYNCRIP_OC
SYNCRIP	SYNCRIP	O60506	-0.145314	-0.192253	READ	1.10071	SYNCRIP_READ
SYNCRIP	SYNCRIP	O60506	-0.145314	-0.192253	ENCA	1.22686	SYNCRIP_ENCA
UFC1	UFC1	Q9Y3C8	0.0903272	0.103357	BRCA	1.0833	UFC1_BRCA
ITGB5	ITGB5	P18084	-0.093795	-0.182767	GBCA	1.0242	ITGB5_GBCA
ITGB5	ITGB5	P18084	-0.093795	-0.182767	LARCA	1.0605	ITGB5_LARCA
ITGB5	ITGB5	P18084	-0.093795	-0.182767	TOCA	1.17468	ITGB5_TOCA
DHX16	DHX16	O60231	0.10259	0.150985	CESC	1.33636	DHX16_CESC
DHX16	DHX16	O60231	0.10259	0.150985	BRCA	1.1805	DHX16_BRCA
DHX16	DHX16	O60231	0.10259	0.150985	PECA	1.03559	DHX16_PECA
DHX16	DHX16	O60231	0.10259	0.150985	TGCT	1.32764	DHX16_TGCT
DHX16	DHX16	O60231	0.10259	0.150985	ENCA	1.00745	DHX16_ENCA
NCBP1	NCBP1	Q09161	0.113587	0.204946	CESC	1.2383	NCBP1_CESC
NCBP1	NCBP1	Q09161	0.113587	0.204946	BRCA	1.35558	NCBP1_BRCA
NCBP1	NCBP1	Q09161	0.113587	0.204946	MUT	1.21282	NCBP1_MUT
NCBP1	NCBP1	Q09161	0.113587	0.204946	OC	1.04565	NCBP1_OC
NCBP1	NCBP1	Q09161	0.113587	0.204946	PECA	1.01557	NCBP1_PECA
NCBP1	NCBP1	Q09161	0.113587	0.204946	READ	1.09533	NCBP1_READ
NCBP1	NCBP1	Q09161	0.113587	0.204946	TGCT	1.092	NCBP1_TGCT
NCBP1	NCBP1	Q09161	0.113587	0.204946	ENCA	1.2207	NCBP1_ENCA
RBM17	RBM17	Q96I25	0.198607	0.256233	CESC	1.10432	RBM17_CESC
RBM17	RBM17	Q96I25	0.198607	0.256233	BRCA	1.15745	RBM17_BRCA
RBM17	RBM17	Q96I25	0.198607	0.256233	TGCT	1.27787	RBM17_TGCT
SUPT16H	SUPT16H	Q9Y5B9	0.198771	0.26124	CESC	1.04791	SUPT16H_CESC
SUPT16H	SUPT16H	Q9Y5B9	0.198771	0.26124	BRCA	1.00198	SUPT16H_BRCA
SUPT16H	SUPT16H	Q9Y5B9	0.198771	0.26124	MUT	1.22626	SUPT16H_MUT
SUPT16H	SUPT16H	Q9Y5B9	0.198771	0.26124	OC	1.09578	SUPT16H_OC
SUPT16H	SUPT16H	Q9Y5B9	0.198771	0.26124	TGCT	1.54165	SUPT16H_TGCT
ZFR	ZFR	Q96KR1	0.102943	0.115537	BRCA	1.02863	ZFR_BRCA
TUBB	TUBB	P07437	-0.122291	-0.21892	BRCA	1.02197	TUBB_BRCA
CCDC86	CCDC86	Q9H6F5	0.0783353	0.132099	CESC	1.3446	CCDC86_CESC
CCDC86	CCDC86	Q9H6F5	0.0783353	0.132099	BRCA	1.52055	CCDC86_BRCA
CCDC86	CCDC86	Q9H6F5	0.0783353	0.132099	MUT	1.24913	CCDC86_MUT
CCDC86	CCDC86	Q9H6F5	0.0783353	0.132099	PECA	1.19888	CCDC86_PECA
CCDC86	CCDC86	Q9H6F5	0.0783353	0.132099	READ	1.61325	CCDC86_READ
CCDC86	CCDC86	Q9H6F5	0.0783353	0.132099	GC	1.0922	CCDC86_GC
CCDC86	CCDC86	Q9H6F5	0.0783353	0.132099	TGCT	1.82542	CCDC86_TGCT
CCDC86	CCDC86	Q9H6F5	0.0783353	0.132099	TOCA	1.27452	CCDC86_TOCA
SPC24	SPC24	Q8NBT2	0.191105	0.263544	DLBCL	1.64441	SPC24_DLBCL
SPC24	SPC24	Q8NBT2	0.191105	0.263544	TGCT	2.39311	SPC24_TGCT
RAB6A	RAB6A	P20340	-0.131422	-0.201598	BRCA	1.0273	RAB6A_BRCA
ZC3H18	ZC3H18	Q86VM9	0.148948	0.179346	BRCA	1.08407	ZC3H18_BRCA
PNKP	PNKP	Q96T60	0.0668214	0.106515	BRCA	1.11897	PNKP_BRCA
PNKP	PNKP	Q96T60	0.0668214	0.106515	TGCT	1.26842	PNKP_TGCT
SOD2	SOD2	P04179	0.143491	0.181038	CESC	1.15508	SOD2_CESC
SOD2	SOD2	P04179	0.143491	0.181038	THCA	1.40223	SOD2_THCA
PSPC1	PSPC1	Q8WXF1	-0.107397	-0.13793	BRCA	1.11318	PSPC1_BRCA
PSPC1	PSPC1	Q8WXF1	-0.107397	-0.13793	MUT	1.06252	PSPC1_MUT
PSPC1	PSPC1	Q8WXF1	-0.107397	-0.13793	TGCT	1.56073	PSPC1_TGCT
RRS1	RRS1	Q15050	0.151241	0.188537	BRCA	1.22622	RRS1_BRCA
RRS1	RRS1	Q15050	0.151241	0.188537	READ	1.45873	RRS1_READ
RRS1	RRS1	Q15050	0.151241	0.188537	TGCT	1.75373	RRS1_TGCT
RRS1	RRS1	Q15050	0.151241	0.188537	TOCA	1.15931	RRS1_TOCA
RRS1	RRS1	Q15050	0.151241	0.188537	ENCA	1.20571	RRS1_ENCA
AFG3L2	AFG3L2	Q9Y4W6	0.134785	0.170454	ENCA	1.10816	AFG3L2_ENCA
SAP30BP	SAP30BP	Q9UHR5	0.0750126	0.142665	CESC	1.19132	SAP30BP_CESC
SAP30BP	SAP30BP	Q9UHR5	0.0750126	0.142665	BRCA	1.48618	SAP30BP_BRCA
SAP30BP	SAP30BP	Q9UHR5	0.0750126	0.142665	MUT	1.24904	SAP30BP_MUT
SAP30BP	SAP30BP	Q9UHR5	0.0750126	0.142665	OC	1.13241	SAP30BP_OC
SAP30BP	SAP30BP	Q9UHR5	0.0750126	0.142665	PECA	1.48482	SAP30BP_PECA
SAP30BP	SAP30BP	Q9UHR5	0.0750126	0.142665	TGCT	1.61636	SAP30BP_TGCT
SAP30BP	SAP30BP	Q9UHR5	0.0750126	0.142665	ENCA	1.11261	SAP30BP_ENCA
UBTF	UBTF	P17480	0.147266	0.182154	TGCT	1.03414	UBTF_TGCT
RPA1	RPA1	P27694	0.103716	0.235389	CESC	1.24595	RPA1_CESC
RPA1	RPA1	P27694	0.103716	0.235389	MUT	1.07247	RPA1_MUT
RPA1	RPA1	P27694	0.103716	0.235389	TGCT	1.57731	RPA1_TGCT
WBP11	WBP11	Q9Y2W2	0.0808478	0.208556	CESC	1.15708	WBP11_CESC
WBP11	WBP11	Q9Y2W2	0.0808478	0.208556	BRCA	1.4116	WBP11_BRCA
WBP11	WBP11	Q9Y2W2	0.0808478	0.208556	MUT	1.03766	WBP11_MUT
WBP11	WBP11	Q9Y2W2	0.0808478	0.208556	TGCT	1.72173	WBP11_TGCT
WBP11	WBP11	Q9Y2W2	0.0808478	0.208556	ENCA	1.01073	WBP11_ENCA
SEC13	SEC13	P55735	0.0967869	0.176471	BRCA	1.14358	SEC13_BRCA
SEC13	SEC13	P55735	0.0967869	0.176471	ENCA	1.30853	SEC13_ENCA
MET	MET	P08581	-0.0824076	-0.115945	LUCA	1.27373	MET_LUCA
MET	MET	P08581	-0.0824076	-0.115945	DLBCL	1.30959	MET_DLBCL
MET	MET	P08581	-0.0824076	-0.115945	PACA	1.9354	MET_PACA
MET	MET	P08581	-0.0824076	-0.115945	READ	2.19364	MET_READ
ERBB2	ERBB2	P04626	-0.0680329	-0.271625	BRCA	1.33385	ERBB2_BRCA
ERBB2	ERBB2	P04626	-0.0680329	-0.271625	ENCA	1.23979	ERBB2_ENCA
PTPN1	PTPN1	P18031	-0.076085	-0.133758	CESC	1.20251	PTPN1_CESC
PTPN1	PTPN1	P18031	-0.076085	-0.133758	DLBCL	1.18242	PTPN1_DLBCL
PTPN1	PTPN1	P18031	-0.076085	-0.133758	BRCA	1.3219	PTPN1_BRCA
PTPN1	PTPN1	P18031	-0.076085	-0.133758	MUT	1.06725	PTPN1_MUT
PTPN1	PTPN1	P18031	-0.076085	-0.133758	OC	1.01979	PTPN1_OC
PTPN1	PTPN1	P18031	-0.076085	-0.133758	TGCT	1.34455	PTPN1_TGCT
PTPN1	PTPN1	P18031	-0.076085	-0.133758	THCA	1.12944	PTPN1_THCA
PTPN1	PTPN1	P18031	-0.076085	-0.133758	TOCA	1.20838	PTPN1_TOCA
PTPN1	PTPN1	P18031	-0.076085	-0.133758	ENCA	1.09492	PTPN1_ENCA
KPNB1	KPNB1	Q14974	0.177925	0.29718	MUT	1.18711	KPNB1_MUT
KPNB1	KPNB1	Q14974	0.177925	0.29718	TGCT	1.35951	KPNB1_TGCT
LSG1	LSG1	Q9H089	0.050959	0.147866	BRCA	1.06554	LSG1_BRCA
LSG1	LSG1	Q9H089	0.050959	0.147866	PECA	1.19164	LSG1_PECA
LSG1	LSG1	Q9H089	0.050959	0.147866	READ	1.07138	LSG1_READ
LSG1	LSG1	Q9H089	0.050959	0.147866	TGCT	1.16395	LSG1_TGCT
LSG1	LSG1	Q9H089	0.050959	0.147866	TOCA	1.24004	LSG1_TOCA
SPCS2	SPCS2	Q15005	0.0874917	0.144604	CESC	1.29193	SPCS2_CESC
SPCS2	SPCS2	Q15005	0.0874917	0.144604	OC	1.09754	SPCS2_OC
SPCS2	SPCS2	Q15005	0.0874917	0.144604	ENCA	1.35443	SPCS2_ENCA
SSB	SSB	P05455	0.060242	0.117709	BRCA	1.1486	SSB_BRCA
NCL	NCL	P19338	0.110707	0.177963	READ	1.08307	NCL_READ
NCL	NCL	P19338	0.110707	0.177963	TGCT	1.92508	NCL_TGCT
MYBBP1A	MYBBP1A	Q9BQG0	0.0668262	0.130236	CESC	1.35755	MYBBP1A_CESC
MYBBP1A	MYBBP1A	Q9BQG0	0.0668262	0.130236	DLBCL	1.01008	MYBBP1A_DLBCL
MYBBP1A	MYBBP1A	Q9BQG0	0.0668262	0.130236	BRCA	1.22907	MYBBP1A_BRCA
MYBBP1A	MYBBP1A	Q9BQG0	0.0668262	0.130236	OC	1.24098	MYBBP1A_OC
MYBBP1A	MYBBP1A	Q9BQG0	0.0668262	0.130236	PECA	1.16765	MYBBP1A_PECA
MYBBP1A	MYBBP1A	Q9BQG0	0.0668262	0.130236	TGCT	1.45931	MYBBP1A_TGCT
MYBBP1A	MYBBP1A	Q9BQG0	0.0668262	0.130236	TOCA	1.04345	MYBBP1A_TOCA
MYBBP1A	MYBBP1A	Q9BQG0	0.0668262	0.130236	ENCA	1.63859	MYBBP1A_ENCA
PPP1CA	PPP1CA	P62136	-0.0991772	-0.147743	CESC	1.32133	PPP1CA_CESC
PPP1CA	PPP1CA	P62136	-0.0991772	-0.147743	BRCA	1.19423	PPP1CA_BRCA
PPP1CA	PPP1CA	P62136	-0.0991772	-0.147743	OC	1.07798	PPP1CA_OC
PPP1CA	PPP1CA	P62136	-0.0991772	-0.147743	PECA	1.01874	PPP1CA_PECA
PPP1CA	PPP1CA	P62136	-0.0991772	-0.147743	TGCT	1.08346	PPP1CA_TGCT
PPP1CA	PPP1CA	P62136	-0.0991772	-0.147743	TOCA	1.05071	PPP1CA_TOCA
PPP1CA	PPP1CA	P62136	-0.0991772	-0.147743	ENCA	1.21488	PPP1CA_ENCA
PABPN1	PABPN1	Q86U42	0.0860787	0.261367	BRCA	1.17482	PABPN1_BRCA
PABPN1	PABPN1	Q86U42	0.0860787	0.261367	TGCT	1.09464	PABPN1_TGCT
PRKRA	PRKRA	O75569	-0.0675187	-0.187594	ENCA	1.11339	PRKRA_ENCA
DDX23	DDX23	Q9BUQ8	0.108021	0.221322	BRCA	1.00619	DDX23_BRCA
DDX23	DDX23	Q9BUQ8	0.108021	0.221322	TGCT	1.55102	DDX23_TGCT
HDAC2	HDAC2	Q92769	-0.0597939	-0.138766	BRCA	1.21979	HDAC2_BRCA
HDAC2	HDAC2	Q92769	-0.0597939	-0.138766	MUT	1.24698	HDAC2_MUT
HDAC2	HDAC2	Q92769	-0.0597939	-0.138766	TGCT	1.55619	HDAC2_TGCT
SART3	SART3	Q15020	0.0737455	0.203012	TGCT	1.20648	SART3_TGCT
ATP6V1C1	ATP6V1C1	P21283	0.114006	0.163633	TGCT	1.30617	ATP6V1C1_TGCT
ATP6V1C1	ATP6V1C1	P21283	0.114006	0.163633	THCA	1.29658	ATP6V1C1_THCA
ATP6V1C1	ATP6V1C1	P21283	0.114006	0.163633	ENCA	1.02547	ATP6V1C1_ENCA
JUN	JUN	P05412	-0.0722715	-0.168949	CESC	2.4035	JUN_CESC
JUN	JUN	P05412	-0.0722715	-0.168949	MUT	2.28008	JUN_MUT
JUN	JUN	P05412	-0.0722715	-0.168949	ENCA	1.92953	JUN_ENCA
EGFR	EGFR	P00533	-0.0128736	-0.138327	GBM	3.16153	EGFR_GBM
EGFR	EGFR	P00533	-0.0128736	-0.138327	CESC	1.76898	EGFR_CESC
EGFR	EGFR	P00533	-0.0128736	-0.138327	PACA	1.07176	EGFR_PACA
EGFR	EGFR	P00533	-0.0128736	-0.138327	PECA	1.47459	EGFR_PECA
EGFR	EGFR	P00533	-0.0128736	-0.138327	TGCT	-1.22417	EGFR_TGCT
EGFR	EGFR	P00533	-0.0128736	-0.138327	LARCA	1.41407	EGFR_LARCA
EGFR	EGFR	P00533	-0.0128736	-0.138327	TOCA	1.21943	EGFR_TOCA
DDX27	DDX27	Q96GQ7	-0.0141308	0.120651	BRCA	1.25149	DDX27_BRCA
DDX27	DDX27	Q96GQ7	-0.0141308	0.120651	OC	1.18592	DDX27_OC
DDX27	DDX27	Q96GQ7	-0.0141308	0.120651	TGCT	2.08399	DDX27_TGCT
DDX27	DDX27	Q96GQ7	-0.0141308	0.120651	TOCA	1.16685	DDX27_TOCA
NUMA1	NUMA1	Q14980	0.102374	0.133616	BRCA	1.03499	NUMA1_BRCA
ATP6V1G1	ATP6V1G1	O75348	0.0566762	0.117636	THCA	1.66778	ATP6V1G1_THCA
NOLC1	NOLC1	Q14978	0.0374173	0.105026	CESC	1.59048	NOLC1_CESC
NOLC1	NOLC1	Q14978	0.0374173	0.105026	DLBCL	1.02313	NOLC1_DLBCL
NOLC1	NOLC1	Q14978	0.0374173	0.105026	BRCA	1.3965	NOLC1_BRCA
NOLC1	NOLC1	Q14978	0.0374173	0.105026	MUT	1.04523	NOLC1_MUT
NOLC1	NOLC1	Q14978	0.0374173	0.105026	OC	1.33929	NOLC1_OC
NOLC1	NOLC1	Q14978	0.0374173	0.105026	PECA	1.11316	NOLC1_PECA
NOLC1	NOLC1	Q14978	0.0374173	0.105026	READ	1.41385	NOLC1_READ
NOLC1	NOLC1	Q14978	0.0374173	0.105026	GC	1.2065	NOLC1_GC
NOLC1	NOLC1	Q14978	0.0374173	0.105026	TGCT	1.99999	NOLC1_TGCT
NOLC1	NOLC1	Q14978	0.0374173	0.105026	TOCA	1.25105	NOLC1_TOCA
NOLC1	NOLC1	Q14978	0.0374173	0.105026	ENCA	1.70801	NOLC1_ENCA
NAT10	NAT10	Q9H0A0	0.0493609	0.133459	BRCA	1.23936	NAT10_BRCA
NAT10	NAT10	Q9H0A0	0.0493609	0.133459	OC	1.15075	NAT10_OC
NAT10	NAT10	Q9H0A0	0.0493609	0.133459	READ	1.35369	NAT10_READ
NAT10	NAT10	Q9H0A0	0.0493609	0.133459	TGCT	1.64536	NAT10_TGCT
NAT10	NAT10	Q9H0A0	0.0493609	0.133459	ENCA	1.01382	NAT10_ENCA
MYH9	MYH9	P35579	-0.00466105	-0.124299	CESC	1.11878	MYH9_CESC
MYH9	MYH9	P35579	-0.00466105	-0.124299	GBCA	1.10587	MYH9_GBCA
MYH9	MYH9	P35579	-0.00466105	-0.124299	THCA	1.00734	MYH9_THCA
MYH9	MYH9	P35579	-0.00466105	-0.124299	TOCA	1.03704	MYH9_TOCA
