## Supplementary material for "Spatial distribution of the proteome in human body and cancers": Table S9

### Sheet: Sheet1
UNIPROT	SYMBOL	First enriched tissue	First enriched tissue median (log2)	Second enriched tissue	Second enriched tissue median (log2)	First/Second median	organ	Carcinoma/adjacent fold change (log2)	BH Adjusted P value (paired t-test)
Q9H257	CARD9	GB (GB)	1.07e+01	ADG (ADG)	8.80e+00	1.21e+00	GB	1.35e+00	4.01e-03
Q9NPH3	IL1RAP	GB (GB)	1.44e+01	ADG (ADG)	8.80e+00	1.64e+00	GB	1.05e+00	4.62e-03
O95210	STBD1	LI (LI)	1.73e+01	MU (MU)	1.54e+01	1.12e+00	LI	-9.90e-01	3.90e-02
O95342	ABCB11	LI (LI)	1.50e+01	GB (GB)	1.32e+01	1.13e+00	LI	-1.25e+00	3.57e-02
P00966	ASS1	LI (LI)	2.01e+01	KI (KI)	1.80e+01	1.12e+00	LI	-1.16e+00	3.75e-02
P05062	ALDOB	LI (LI)	2.15e+01	KI (KI)	1.95e+01	1.10e+00	LI	-1.11e+00	3.88e-02
P05177	CYP1A2	LI (LI)	1.64e+01	PR (PR)	1.47e+01	1.12e+00	LI	-3.09e+00	3.61e-02
P11586	MTHFD1	LI (LI)	1.96e+01	KI (KI)	1.74e+01	1.12e+00	LI	-1.06e+00	2.85e-02
P20132	SDS	LI (LI)	1.61e+01	ADG (ADG)	1.21e+01	1.33e+00	LI	-1.28e+00	2.27e-02
P20813	CYP2B6	LI (LI)	1.51e+01	EPI (EPI)	1.13e+01	1.34e+00	LI	-1.90e+00	2.16e-02
P23378	GLDC	LI (LI)	1.85e+01	FT (FT)	1.63e+01	1.13e+00	LI	-9.91e-01	2.83e-02
P28845	HSD11B1	LI (LI)	1.82e+01	GB (GB)	1.41e+01	1.30e+00	LI	-1.64e+00	4.46e-02
P32754	HPD	LI (LI)	1.84e+01	FT (FT)	1.68e+01	1.10e+00	LI	-1.78e+00	4.29e-02
P48775	TDO2	LI (LI)	1.12e+01	ADG (ADG)	8.80e+00	1.27e+00	LI	-1.44e+00	2.54e-02
P50225	SULT1A1	LI (LI)	1.93e+01	SI (SI)	1.73e+01	1.11e+00	LI	-1.39e+00	1.76e-02
P50226	SULT1A2	LI (LI)	1.57e+01	LU (LU)	1.32e+01	1.19e+00	LI	-2.35e+00	3.61e-02
P54840	GYS2	LI (LI)	1.74e+01	CG (CG)	1.34e+01	1.29e+00	LI	-1.94e+00	2.27e-02
Q00266	MAT1A	LI (LI)	1.82e+01	SP (SP)	1.44e+01	1.27e+00	LI	-1.12e+00	4.92e-02
Q4G0N4	NADK2	LI (LI)	1.83e+01	CE (CE)	1.65e+01	1.11e+00	LI	-1.02e+00	3.80e-02
Q5TDP6	LGSN	LI (LI)	1.36e+01	FT (FT)	1.18e+01	1.15e+00	LI	-1.24e+00	3.75e-02
Q86U10	ASPG	LI (LI)	1.68e+01	FT (FT)	1.27e+01	1.32e+00	LI	-1.98e+00	2.14e-02
Q96N76	UROC1	LI (LI)	1.73e+01	GB (GB)	1.44e+01	1.20e+00	LI	-2.52e+00	4.46e-02
Q9BYV7	BCO2	LI (LI)	1.47e+01	HEA (HEA)	1.15e+01	1.28e+00	LI	-2.37e+00	3.28e-02
Q9UI32	GLS2	LI (LI)	1.52e+01	SPI (SPI)	1.34e+01	1.13e+00	LI	-1.50e+00	2.34e-02
Q9UL12	SARDH	LI (LI)	1.81e+01	SP (SP)	1.62e+01	1.11e+00	LI	-1.44e+00	3.13e-02
A6NMZ7	COL6A6	LU (LU)	1.71e+01	LTH (LTH)	1.55e+01	1.11e+00	LU	-1.70e+00	1.12e-02
O96009	NAPSA	LU (LU)	1.78e+01	KI (KI)	1.60e+01	1.11e+00	LU	1.75e+00	4.91e-02
O95503	CBX6	OV (OV)	1.20e+01	ADG (ADG)	8.80e+00	1.37e+00	OV	8.17e-01	1.61e-02
P19544	WT1	OV (OV)	1.19e+01	ADG (ADG)	8.80e+00	1.36e+00	OV	1.54e+00	2.29e-02
Q01664	TFAP4	OV (OV)	1.20e+01	ADG (ADG)	8.80e+00	1.36e+00	OV	1.05e+00	5.31e-03
Q14135	VGLL4	OV (OV)	1.27e+01	ADG (ADG)	8.80e+00	1.44e+00	OV	1.08e+00	1.40e-03
Q5JPI3	C3orf38	OV (OV)	1.17e+01	ADG (ADG)	8.80e+00	1.33e+00	OV	8.66e-01	4.38e-03
Q6NT76	HMBOX1	OV (OV)	1.26e+01	ADG (ADG)	8.80e+00	1.43e+00	OV	1.05e+00	1.75e-02
Q6PI47	KCTD18	OV (OV)	1.11e+01	ADG (ADG)	8.80e+00	1.26e+00	OV	1.11e+00	4.15e-03
Q8IUD6	RNF135	OV (OV)	1.10e+01	ADG (ADG)	8.80e+00	1.25e+00	OV	1.12e+00	2.26e-02
Q8N988	ZNF557	OV (OV)	1.49e+01	LTH (LTH)	1.32e+01	1.13e+00	OV	-2.80e+00	4.46e-03
Q96G01	BICD1	OV (OV)	1.10e+01	ADG (ADG)	8.80e+00	1.25e+00	OV	2.33e+00	7.62e-04
Q99496	RNF2	OV (OV)	1.13e+01	ADG (ADG)	8.80e+00	1.29e+00	OV	1.54e+00	9.66e-04
Q9Y421	FAM32A	OV (OV)	1.25e+01	ADG (ADG)	8.80e+00	1.42e+00	OV	1.35e+00	6.08e-03
P50120	RBP2	SI (SI)	2.00e+01	EPI (EPI)	1.61e+01	1.24e+00	SI	-5.95e+00	3.68e-02
Q14651	PLS1	SI (SI)	1.66e+01	KI (KI)	1.48e+01	1.12e+00	SI	-3.41e+00	4.09e-02
Q6UWP2	DHRS11	SI (SI)	1.74e+01	LAI (LAI)	1.50e+01	1.16e+00	SI	-1.76e+00	3.70e-02
P54277	PMS1	TE (TE)	1.22e+01	ADG (ADG)	8.80e+00	1.39e+00	TE	2.61e+00	1.42e-04
Q13129	RLF	TE (TE)	1.36e+01	ADG (ADG)	8.80e+00	1.54e+00	TE	2.22e+00	7.24e-05
Q2NKX8	ERCC6L	TE (TE)	1.36e+01	ADG (ADG)	8.80e+00	1.54e+00	TE	2.54e+00	2.81e-05
Q6NXT1	ANKRD54	TE (TE)	1.29e+01	ADG (ADG)	8.80e+00	1.46e+00	TE	8.76e-01	2.08e-02
Q6ZTU2	EP400P1	TE (TE)	1.19e+01	ADG (ADG)	8.80e+00	1.35e+00	TE	3.07e+00	2.85e-05
Q9NYZ3	GTSE1	TE (TE)	1.17e+01	ADG (ADG)	8.80e+00	1.33e+00	TE	2.19e+00	5.50e-04
Q9P215	POGK	TE (TE)	1.26e+01	ADG (ADG)	8.80e+00	1.43e+00	TE	1.69e+00	2.71e-03
P08779	KRT16	TON (TON)	1.82e+01	BU (BU)	1.63e+01	1.12e+00	TON	2.03e+00	1.88e-02
P36952	SERPINB5	TON (TON)	1.82e+01	ESO (ESO)	1.65e+01	1.10e+00	TON	2.41e+00	1.13e-02
Q5T0W9	FAM83B	TON (TON)	1.23e+01	ADG (ADG)	8.80e+00	1.39e+00	TON	2.29e+00	1.23e-02
Q9P0W2	HMG20B	UTE (UTE)	1.27e+01	ADG (ADG)	8.80e+00	1.44e+00	UTE	1.69e+00	5.71e-03
Q9P0W2	HMG20B	UTE (UTE)	1.27e+01	ADG (ADG)	8.80e+00	1.44e+00	UTE	1.01e+00	2.11e-02
Q9H6R0	DHX33	UTE (UTE)	1.22e+01	OV (OV)	1.06e+01	1.16e+00	UTE	2.47e+00	1.32e-05
